# Core splicing architecture and early spliceosomal recognition determine microexon sensitivity to SRRM3/4

**DOI:** 10.1101/2024.09.17.613571

**Authors:** Sophie Bonnal, Simon Bajew, Rosa Martinez-Corral, Manuel Irimia

## Abstract

Microexons are essential for proper functioning of neurons and pancreatic endocrine cells, where their inclusion depends on the splicing factors SRRM3/4. However, in pancreatic cells, lower expression of these regulators limits inclusion to only the most sensitive subset among all neuronal microexons. Although various *cis*-acting elements can contribute to microexon regulation, how they determine this differential dose response and high or low sensitivity to SRRM3/4 remains unknown. Here, Massively Parallel Splicing Assays probing 28,535 variants show that sensitivity to SRRM4 is conserved across vertebrates and support a regulatory model whereby high or low microexon sensitivity is largely determined by an interplay between core splicing architecture and length constraints. This conclusion is further supported by distinct spliceosome activities in the absence of SRRM3/4 and by a mathematical model that assumes that the two types of microexons differ only in their efficiency to recruit early spliceosomal components.
