## Supplementary Tables 1-21 for "Core splicing architecture and early spliceosomal recognition determine microexon sensitivity to SRRM3/4": Supplementary Table 1.xlsx

### Sheet: Sheet1
Supplementary Table 1:	List of the 234 events selected in the first library (T0) and their membership as LS, HS, CS, CR or control exons
EVENT	TIER
HsaEX1026281	CR
HsaEX0073335	CR
HsaEX0067917	CR
HsaEX0037042	CR
HsaEX0043902	CR
HsaEX0040634	CR
HsaEX1024093	CR
HsaEX1040205	CR
HsaEX1011407	CR
HsaEX1012413	CR
HsaEX1039182	CR
HsaEX1021947	CR
HsaEX1029902	CR
HsaEX1005916	CR
HsaEX1036573	CR
HsaEX1028136	CR
HsaEX0052286	CR
HsaEX1041470	CR
HsaEX1028444	CR
HsaEX6031765	CR
HsaEX1026777	CR
HsaEX7001521	CR
HsaEX1039577	CR
HsaEX1029068	CR
HsaEX1004130	CR
HsaEX1028796	CR
HsaEX1045708	CR
HsaEX0032460	CR
HsaEX1015153	CR
HsaEX1036102	CR
HsaEX6056148	CS
HsaEX6004063	CS
HsaEX6013865	CS
HsaEX6074196	CS
HsaEX6063998	CS
HsaEX6045177	CS
HsaEX0070113	CS
HsaEX6002203	CS
HsaEX6070119	CS
HsaEX6012519	CS
HsaEX6093676	CS
HsaEX7001225	CS
HsaEX6067058	CS
HsaEX6058779	CS
HsaEX6040016	CS
HsaEX1012556	CS
HsaEX6024969	CS
HsaEX6041060	CS
HsaEX6077184	CS
HsaEX1038166	CS
HsaEX6041225	CS
HsaEX6049931	CS
HsaEX6080285	CS
HsaEX6041122	CS
HsaEX6062147	CS
HsaEX6063887	CS
HsaEX6085392	CS
HsaEX0044638	HS
HsaEX0016976	HS
HsaEX0061551	HS
HsaEX0036234	HS
HsaEX0029101	HS
HsaEX0044588	HS
HsaEX0041193	HS
HsaEX0041746	HS
HsaEX0027514	HS
HsaEX0047035	HS
HsaEX0000641	HS
HsaEX0022280	HS
HsaEX0004128	HS
HsaEX0052258	HS
HsaEX0012302	HS
HsaEX0020438	HS
HsaEX0015474	HS
HsaEX0051167	HS
HsaEX0038702	HS
HsaEX0037980	HS
HsaEX0012545	HS
HsaEX0006966	HS
HsaEX0023360	HS
HsaEX0021607	HS
HsaEX0043771	HS
HsaEX0023051	HS
HsaEX0020546	HS
HsaEX0045196	HS
HsaEX0028492	HS
HsaEX0057701	HS
HsaEX0018764	HS
HsaEX0025234	HS
HsaEX0017556	HS
HsaEX0020667	HS
HsaEX0026467	HS
HsaEX0026020	HS
HsaEX0058029	HS
HsaEX0063208	HS
HsaEX0035450	HS
HsaEX0039996	HS
HsaEX0060805	HS
HsaEX0050522	HS
HsaEX0070740	HS
HsaEX0039034	HS
HsaEX0061917	HS
HsaEX0061188	HS
HsaEX0006689	HS
HsaEX0006858	HS
HsaEX0042009	HS
HsaEX0051317	HS
HsaEX0058023	HS
HsaEX0067208	HS
HsaEX0052261	HS
HsaEX0048789	HS
HsaEX0040386	HS
HsaEX0052287	HS
HsaEX0060835	HS
HsaEX0050855	HS
HsaEX0044642	HS
HsaEX0050856	HS
HsaEX0005055	HS
HsaEX0042574	HS
HsaEX0034475	HS
HsaEX0026517	HS
HsaEX0004907	HS
HsaEX0050846	HS
HsaEX0012022	HS
HsaEX0018777	HS
HsaEX0063374	HS
HsaEX0037214	HS
HsaEX0066659	HS
HsaEX0015498	HS
HsaEX0006155	HS
HsaEX0066242	LS
HsaEX0061640	LS
HsaEX0015476	LS
HsaEX0023428	LS
HsaEX0025270	LS
HsaEX0003157	LS
HsaEX0013877	LS
HsaEX0020668	LS
HsaEX0004127	LS
HsaEX0051135	LS
HsaEX0049118	LS
HsaEX0055952	LS
HsaEX0013372	LS
HsaEX0006044	LS
HsaEX0026120	LS
HsaEX0004145	LS
HsaEX0037668	LS
HsaEX0051667	LS
HsaEX0060157	LS
HsaEX0004874	LS
HsaEX0034466	LS
HsaEX0027672	LS
HsaEX0037213	LS
HsaEX0048492	LS
HsaEX7010863	LS
HsaEX0018232	LS
HsaEX0003019	LS
HsaEX0051231	LS
HsaEX1014075	LS
HsaEX0049811	LS
HsaEX0066655	LS
HsaEX0040737	LS
HsaEX0038584	LS
HsaEX0050092	LS
HsaEX0016570	LS
HsaEX0032608	LS
HsaEX0069336	LS
HsaEX0034483	LS
HsaEX0063412	LS
HsaEX0038690	LS
HsaEX1026556	LS
HsaEX0009119	LS
HsaEX1019114	LS
HsaEX1041860	LS
HsaEX1005044	LS
HsaEX0015478	LS
HsaEX1036077	LS
HsaEX0043752	LS
HsaEX0002213	LS
HsaEX0049337	LS
HsaEX0022845	LS
HsaEX0051130	LS
HsaEX0058030	LS
HsaEX0026036	LS
HsaEX0041847	LS
HsaEX0015457	LS
HsaEX0072774	LS
HsaEX0003154	LS
HsaEX0067471	LS
HsaEX0051168	LS
HsaEX0017872	LS
HsaEX0015596	LS
HsaEX0066667	LS
HsaEX0015276	LS
HsaEX1012909	LS
HsaEX0034463	LS
HsaEX0005602	LS
HsaEX0012542	LS
HsaEX1008364	LS
HsaEX0064198	LS
HsaEX1046522	LS
HsaEX1003606	NonResponding
HsaEX0051111	NonResponding
HsaEX0051134	NonResponding
HsaEX0033219	NonResponding
HsaEX0062697	NonResponding
HsaEX0013936	NonResponding
HsaEX0039245	NonResponding
HsaEX0046416	NonResponding
HsaEX0023471	NonResponding
HsaEX0058620	NonResponding
HsaEX0027793	NonResponding
HsaEX0041101	NonResponding
HsaEX0041235	NonResponding
HsaEX0074666	NonResponding
HsaEX1018839	NonResponding
HsaEX0050346	NonResponding
HsaEX1042400	NonResponding
HsaEX0069337	NonResponding
HsaEX0031797	NonResponding
HsaEX0024131	NonResponding
HsaEX0022053	NonResponding
HsaEX0036506	NonResponding
HsaEX0004866	NonResponding
HsaEX0046423	NonResponding
HsaEX0040137	NonResponding
HsaEX0011689	NonResponding
HsaEX0021082	NonResponding
HsaEX0046893	NonResponding
HsaEX0025769	NonResponding
HsaEX0004865	Others
HsaEX0014560	Others
HsaEX0034505	Others
HsaEX0039306	Others
