## Supplementary Tables 1-21 for "Core splicing architecture and early spliceosomal recognition determine microexon sensitivity to SRRM3/4": Supplementary Table 2.xlsx

### Sheet: Sheet1
Supplementary Table 2:	List of the 43 events selected for libraries T1, T2, T3, T4 and their membership as LS, HS, CS and CR
EVENT	TIER	T0	T1	T2	T3	T4
HsaEX1045708	CR	yes	yes	yes	no	no
HsaEX1011407	CR	yes	yes	yes	no	no
HsaEX0043902	CR	yes	yes	yes	no	no
HsaEX1038166	CS	yes	no	no	yes	yes
HsaEX6024969	CS	yes	yes	yes	yes	yes
HsaEX6040016	CS	yes	yes	yes	yes	yes
HsaEX6041122	CS	yes	yes	yes	yes	yes
HsaEX6063998	CS	yes	yes	yes	yes	yes
HsaEX6077184	CS	yes	yes	yes	yes	yes
HsaEX6093676	CS	yes	yes	yes	yes	yes
HsaEX7001225	CS	yes	yes	yes	yes	yes
HsaEX7108093	CS	no	no	no	yes	yes
HsaEX0026467	HS	yes	yes	yes	yes	yes
HsaEX0057701	HS	yes	yes	yes	yes	yes
HsaEX0016976	HS	yes	yes	yes	yes	yes
HsaEX0000641	HS	yes	yes	yes	yes	yes
HsaEX0012545	HS	yes	yes	yes	yes	yes
HsaEX0038702	HS	yes	yes	yes	yes	yes
HsaEX0039034	HS	yes	yes	yes	yes	yes
HsaEX0044638	HS	yes	yes	yes	yes	yes
HsaEX0040386	HS	yes	yes	yes	yes	yes
HsaEX0047035	HS	yes	yes	yes	yes	yes
HsaEX0051317	HS	yes	yes	yes	yes	yes
HsaEX0035450	HS	yes	yes	yes	yes	yes
HsaEX0067208	HS	yes	yes	yes	yes	yes
HsaEX0063374	HS	yes	yes	yes	yes	yes
HsaEX0018777	HS	yes	yes	yes	yes	yes
HsaEX1026556	LS	yes	yes	yes	yes	yes
HsaEX0015276	LS	yes	yes	yes	yes	yes
HsaEX0032608	LS	yes	yes	yes	yes	yes
HsaEX0063412	LS	yes	yes	yes	yes	yes
HsaEX0027672	LS	yes	yes	yes	yes	yes
HsaEX0037213	LS	yes	yes	yes	yes	yes
HsaEX0043752	LS	yes	yes	yes	yes	yes
HsaEX0058030	LS	yes	yes	yes	yes	yes
HsaEX0015478	LS	yes	yes	yes	yes	yes
HsaEX0048492	LS	yes	yes	yes	yes	yes
HsaEX0049811	LS	yes	yes	yes	yes	yes
HsaEX0034483	LS	yes	yes	yes	yes	yes
HsaEX1019114	LS	yes	yes	yes	yes	yes
HsaEX0038690	LS	yes	yes	yes	yes	yes
HsaEX0064198	LS	yes	yes	yes	yes	yes
HsaEX0002213	LS	yes	yes	yes	yes	yes
