## Supplementary Tables 1-21 for "Core splicing architecture and early spliceosomal recognition determine microexon sensitivity to SRRM3/4": Supplementary Table 3.xlsx

### Sheet: Sheet1
Supplementary Table 3:	List of the species and nodes. The time of split from the human lineage is provided.
Name	MYA (from http://timetree.org/)	Acronyms	Nodes
Homo sapiens	0	WT or hsa	Modern Humans and Close Relatives
Pan troglodytes	6.4	pan_troglodytes	Modern Humans and Close Relatives
Gorilla gorilla	8.6	gorilla_gorilla	Modern Humans and Close Relatives
Macaca mulatta	28.8	macaca_mulatta	Old World Monkeys
Callithrix jacchus	43	callithrix_jacchus	New World Monkeys
Mus musculus	87	mus_musculus	Common Ancestors of Placental Mammals
Rattus norvegicus	87	rattus_norvegicus	Common Ancestors of Placental Mammals
Erinaceus europaeus	94	erinaceus_europaeus	Common Ancestors of Placental Mammals
Pteropus vampyrus	94	pteropus_vampyrus	Common Ancestors of Placental Mammals
Felis catus	94	felis_catus	Common Ancestors of Placental Mammals
Canis lupus familiaris	94	canis_lupus_familiaris	Common Ancestors of Placental Mammals
Mustela putorius furo	94	mustela_putorius_furo	Common Ancestors of Placental Mammals
Manis pentadactyla	94	manpen1	Common Ancestors of Placental Mammals
Equus caballus	94	equus_caballus	Common Ancestors of Placental Mammals
Sus scrofa	94	sus_scrofa	Common Ancestors of Placental Mammals
Bos taurus	94	bos_taurus	Common Ancestors of Placental Mammals
Vicugna pacos	94	vicpac2	Common Ancestors of Placental Mammals
Tursiops truncatus	94	turtru2	Common Ancestors of Placental Mammals
Loxodonta africana	99	loxodonta_africana	Proboscideans, Sirenians, and Afrotherians
Trichechus manatus	99	triman1	Proboscideans, Sirenians, and Afrotherians
Echinops telfairi	99	echinops_telfairi	Proboscideans, Sirenians, and Afrotherians
Dasypus novemcinctus	99	dasypus_novemcinctus	Proboscideans, Sirenians, and Afrotherians
Monodelphis domestica	160	mdo	Marsupials
Macropus eugenii	160	maceug2	Marsupials
Sarcophilus harrisii	160	sarhar1	Marsupials
Ornithorhynchus anatinus	180	ornithorhynchus_anatinus	Monotremes
Gallus gallus	319	gallus_gallus	Birds
Meleagris gallopavo	319	melgal5	Birds
Taeniopygia guttata	319	taeniopygia_guttata	Birds
Geospiza fortis	319	geofor1	Birds
Aquila chrysaetos	319	aquchr2	Birds
Apteryx mantelli	319	aptman1	Birds
Alligator mississippiensis	319	allmis1	Birds
Anolis carolinensis	319	anolis_carolinensis	Birds
Pelodiscus sinensis	319	psi	Birds
Thamnophis sirtalis	319	thasir1	Birds
Xenopus tropicalis	352	xtr	Amphibians
Xenopus laevis	352	xenlae2	Amphibians
Latimeria chalumnae	415	latcha1	Coelacanth
Danio rerio	429	dre	Fish
Lepisosteus oculatus	429	loc	Spotted Gar
fugu rubripes	429	fr3	Fish
Gadus morhua	429	gadmor1	Fish
Gasterosteus aculeatus	429	gasacu1	Fish
Oreochromis niloticus	429	orenil2	Fish
Oryzias latipes	429	orylat2	Fish
Tetraodon nigroviridis	429	tetnig2	Fish
Callorhinchus milii	462	cmi	Cartilaginous Fish
