## Supplementary Tables 1-21 for "Core splicing architecture and early spliceosomal recognition determine microexon sensitivity to SRRM3/4": Supplementary Table 4.xlsx

### Sheet: Sheet1
Supplementary Table 4:	List of the 36-nt-long sequences used to elongate microexons
Name	Sequence	Alternative_Name	Reference	Libraries in which the sequence was used
seq_0	ATGATCAGCTGCTCGATCTATCTTGCGCTATCTACC		Desmet et al, 2009	T0
seq_1	ACGTACTGCTCGATTATCTTGCCTTCGCTTACGCTA		Desmet et al, 2009	T0
seq_2	TCTAACTTACGCTATACATTGCTATGCTGATCACCA		Desmet et al, 2009	T0
add_0	ATGATCAGCTGCTCGATCTATCTTGCGCTATCTACC	seq_0	Desmet et al, 2009	T1
add_1	ACGTACTGCTCGATTATCTTGCCTTCGCTTACGCTA	seq_1	Desmet et al, 2009	T1
add_2	TTACATTCTCATCAACTGTATGGATGTATTCTCATT		Ke et al, 2011	T1
add_3	ATACCACAATTCCATCATCCGATTCATACCTTGACA		Ke et al, 2011	T1
add_4	TGATATCCTCATCCACTCCATGGCATTGATTCCATC		Ke et al, 2011	T1
add_5	ATCAATTCATTGATTGTCATGGCTGTGTGTCCTCAT		Ke et al, 2011	T1
add_6	TACACAACCGATCTTGATTGGCACGTGTTGGCACAA		Ke et al, 2011	T1
add_7	CATCCATGTGGCATGGTCCTTGGTGATACATGGTGA		Ke et al, 2011	T1
add_8	TACTCCACATCATTCCAATGTCAATGTATCCACTCC		Ke et al, 2011	T1
add_9	TTACCATCCGCATGGCTCCTTGGCTGTGTGGTGATA		Ke et al, 2011	T1
add_10	CCACATTCATACCATCCGCAATTGATTCACACGTTA		Ke et al, 2011	T1
add_11	TTGTACGTGTGGTCACGTGTACGCATGTGTGGCTAC		Ke et al, 2011	T1
add_12	ACTTCCACACTGTGTTCATACATGATGTGGCACGAC		Ke et al, 2011	T1
add_13	CGATATGGCACCACACTGGTCTGTGTTGGTGATATT		Ke et al, 2011	T1
add_14	CGTACTGTGGCATTGATTCATGGCACACTGGTTCTA		Ke et al, 2011	T1
