## Supplementary Tables 1-21 for "Core splicing architecture and early spliceosomal recognition determine microexon sensitivity to SRRM3/4": Supplementary Table 5.xlsx

### Sheet: Sheet1
Supplementary Table 5:	Description of the type of mutations performed for variant generation
		Extension in VARIANT name	Description
		WT	WT from Hsa
		species names	All WT from the different orthologous events. The list of the species is provided in Table S8
Location	Sublocation	Extension in VARIANT name	Description
UPINT	UPINT	NNN_nnn-UP_x	mutation of NNN into nnn in UPINT, scanning from 5' to 3' as illustrated in Figure 5A (top panel)
	3'ss_AG	AGHmutAGG	mutation of the first exonic nucleotide into a G, also part of the deep mutagenesis of the 3'ss
		AGHmutGAC	mutation of the last 2 nucleotides of UPINT and first exonic nucleotide
		3ssNxn	deep mutagenesis of positions -3, 1, 2, 3 around the dinucleotide AG, mutation of N into n at position x
	BP	BPmutx-yz	mutation based on SVM_BP scoring, the 3 best predicted were considered, x represents the number of BP mutated at the same time and y, z their identity
		BP_xys	shuffling based on SVM_BP scoring, the 3 best predicted were considered, x, y represent the BP involved in the mutation
		BP_shift10/20	BP-Py tract shift of 10 or 20 nts to the 5’ end of the variant
		BP_stgx	replacement of the indicated BP by 2 strong, x refers to the identity of the BP used for mutation and listed in Table S10
		BP_weakx	replacement of the indicated BP by 2 weak, x refers to the identity of the BP used for mutation and listed in Table S10
	Py	Py-stgx	case by case mutation of the Py tract to enhance its strength as stg1, stg2, stg3 (Mackereth et al, 2011) *
		Py-weakx	case by case mutation of the Py tract to decrease its strength as weak1, weak2, weak3 (Mackereth et al, 2011) *
	TGC	TGCx	in LME T4, addition of TGC in mutant lacking TGC with a 1nt walk from the 3' end of the Py to AG (number of variants per event depends on the distance between the 2 cis-elements)
		full/mid_TGCadd_L/Rx	addition of TGC at different position in of the Py tract
		TGCxmutTAC	in LME T2, x TGC in UPINT of species were mutated to TAC
		TGCx-yremz	in LME T1, x TGC in UPINT of human variant were considered for mutation, y is the total number of TGC mutated at once and z refers to the TGC considered for the mutation
		nnTGCnn-nnTGCnn	replacement of the surrounding nucleotides of the closest TGC to AG either in the context of nnTGC, nTGCn or TGCnn
	TCTC	mutTCTC	mutation of TCTC when present
		addTCTC	addition of TCTC when absent
VAR_SEQ		add_x_y	exon lengthening, addition of y nucleotides from the designed sequence x as illustrated in Figure S2A, y being a multiple of 3. The designed sequences are listed in Table S7
		rem_z	exon shortening by removing z nucleotides from the center of the exon, z being a multiple of 3
		ESEx_3	2 ESE placed at the 3’ end of the exon (from -9 to -4), x refers to the identity of the ESR used whose sequence is provided in Table S10
		ESEx_5	2 ESE placed at the 5 ’end of the exon (from 4 to 9), x refers to the identity of the ESR used whose sequence is provided in Table S10
		ESSx_3	2 ESS placed at the 3’ end of the exon (from -9 to -4), x refers to the identity of the ESR used whose sequence is provided in Table S10
		ESSx_5	2 ESS placed at the 5’ end of the exon (from 4 to 9), x refers to the identity of the ESR used whose sequence is provided in Table S10
		NNN_nnn-EX_x	mutation of NNN into nnn in EXON, scanning from 5' to 3' as illustrated in Figure 5A (top panel)
DOINT	5'ss	5ssNxn	deep mutagenesis of positions -3, -2, -1, 3, 4, 5, 6 around GT, mutation of N into n at position x
		U1cons	U1cons from T1, U1cons_a as illustrated in Figure 6A
		U1cons	U1cons from T4, U1cons_b as illustrated in Figure 6A
		U1weak	replacement of the 5’ss (9nts) by the one of event HsaEX6033277 (TCA|GTATCC)
		U6cons	U6cons from T1, U6cons_a as illustrated in Figure S6A
		U6cons	U6cons from T4, U6cons_b as illustrated in Figure S6A
		5ss_C2	GU>GC in 5’ss as illustrated in Figure S6A
	downstream to GT	NNN_nnn-EX_x	mutation of NNN into nnn in DOINT, scanning from 5' to 3' as illustrated in Figure 5A (top panel)
Combinations UPINT/VAR_SEQ/DOINT		AdML	BP-Py tract replacement by BP-Py tract from AdML (TACTTATCCTGTCCCTTTTTTTTCCA)
		IgM	BP-Py tract replacement by BP-Py tract from IgM (AATTCACACTGTCTCTGTCACCTGCA)
		BP_shift10/20_TGCadd-R/Lx	combination of addition of x TGC at different positions and BP-Py tract shift of 10 or 20 nts to the 5' end of the variant
		BP_stg1_U1cons	combination of strong BP-5ss
		BP_weak3/U1weak	combination of weak BP-5ss
		BP_stg1/Py-stg3/U1cons	combination of strong BP-Py tract-5ss
		BP_weak3/Py-weak3/U1weak	combination of weak BP-Py tract-5ss
		BP_stg1/Py-stg3/U1cons/ESE2_5	combination of strong BP-Py tract-5ss and ESE
		BP_weak3/Py-weak3/U1weak/ESS3_5	combination of weak BP-Py tract-5ss and ESS
		BP_stg1/Py-stg3	combination of strong BP-Py tract
		BP_weak3/Py-weak3	combination of weak BP-Py tract
		Py-stg3/U1cons	combination of strong Py tract-5ss
		Py-weak3/U1weak	combination of weak Py tract-5ss
Shuffling		species_EVENT_full	3'ss/5'ss of human event replaced by 3'ss/5'ss of its orthologs
		species_EVENT_full-int-hsa	5'ss of human event replaced by 5'ss of its orthologs
		species_EVENT_full-ss5-hsa	3'ss of human event replaced by 3'ss of its orthologs
		EVENT_X_int_EVENT_Y	3'ss of EVENT_X replaced by 3'ss of EVENT_Y
		species_EVENT-int-hsa	3'ss of ortholog replaced by 3'ss of human
		EVENT_X_intss5_EVENT_Y	3'ss/5'ss of EVENT_X replaced by 3'ss/5's of EVENT_Y
		species_EVENT-intss5-hsa	3'ss/5'ss of ortholog replaced by 3'ss/5'ss of human
		species_EVENT-ss5-hsa	5'ss of ortholog replaced by 5'ss of human
		EVENT_x_EVENT_y_5ss_shuflling	5'ss of EVENT_X replaced by 5's of EVENT_Y
		3ss-species_MIC-Hsa_5ss-species	3'ss/5'ss of human event replaced by 3'ss/5'ss of its orthologs
SNP		N_n-UP/DO_x	Mutation of N into in UPINT or DOINT at position x
* Py tract: mutations number 1 affect the 5' end of the Py tract, mutations number 2 affects the 3' end of the Py tract and mutations number 3 are combinations of mutations 1 and 2
