## Supplementary Tables 1-21 for "Core splicing architecture and early spliceosomal recognition determine microexon sensitivity to SRRM3/4": Supplementary Table 6.xlsx

### Sheet: Sheet1
Supplementary Table 6:	Results of one sample t-tests for Fig. 3b,c and 5b-e
Results of one sample t-test for Fig. 3b,c
Condition	Swap	Sensitivity X	Sensitivity Y	T-statistic	p_value
GFP	3'ss	HS	HS	6.73912	1.52212e-10
GFP	5'ss	HS	HS	6.19867	2.9917e-09
GFP	both	HS	HS	6.09187	5.51127e-09
LOW	3'ss	HS	HS	5.54841	8.6696e-08
LOW	5'ss	HS	HS	4.93564	1.63034e-06
LOW	both	HS	HS	4.42866	1.55209e-05
MID	3'ss	HS	HS	-1.87525	0.062153
MID	5'ss	HS	HS	-0.752122	0.452824
MID	both	HS	HS	-3.43448	0.000719725
HIGH	3'ss	HS	HS	-6.94469	4.71251e-11
HIGH	5'ss	HS	HS	-7.03794	2.74985e-11
HIGH	both	HS	HS	-8.17601	3.13951e-14
GFP	3'ss	HS	LS	6.42529	8.1561e-10
GFP	5'ss	HS	LS	4.51437	1.02624e-05
GFP	both	HS	LS	3.10122	0.00218796
MID	3'ss	HS	LS	4.07825	6.36202e-05
LOW	5'ss	HS	LS	0.278812	0.780646
LOW	both	HS	LS	-1.35071	0.17822
MID	3'ss	HS	LS	-4.87908	2.0562e-06
MID	5'ss	HS	LS	-7.63648	6.4143e-13
MID	both	HS	LS	-15.6866	2.2566e-37
HIGH	3'ss	HS	LS	-8.30543	1.08955e-14
HIGH	5'ss	HS	LS	-12.2195	1.1962e-26
HIGH	both	HS	LS	-15.7049	2.22057e-37
GFP	3'ss	LS	HS	4.66791	5.43467e-06
GFP	5'ss	LS	HS	6.69789	1.68489e-10
GFP	both	LS	HS	7.20405	1.09435e-11
LOW	3'ss	LS	HS	5.48314	1.19863e-07
LOW	5'ss	LS	HS	8.76488	4.72298e-16
LOW	both	LS	HS	8.23145	2.13588e-14
MID	3'ss	LS	HS	6.01875	7.78344e-09
MID	5'ss	LS	HS	11.4743	2.82369e-24
MID	both	LS	HS	11.6088	2.83212e-24
HIGH	3'ss	LS	HS	-0.868803	0.385952
HIGH	5'ss	LS	HS	6.65294	2.17562e-10
HIGH	both	LS	HS	4.4789	1.24831e-05
GFP	3'ss	LS	LS	3.83257	0.00017337
GFP	5'ss	LS	LS	4.77178	3.42636e-06
GFP	both	LS	LS	4.20661	4.05446e-05
LOW	3'ss	LS	LS	4.29051	2.86287e-05
LOW	5'ss	LS	LS	5.9177	1.32089e-08
LOW	both	LS	LS	4.48165	1.31072e-05
MID	3'ss	LS	LS	3.9865	9.62475e-05
MID	5'ss	LS	LS	5.73468	3.39055e-08
MID	both	LS	LS	3.45939	0.000674307
HIGH	3'ss	LS	LS	-3.31627	0.00109701
HIGH	5'ss	LS	LS	0.531651	0.595532
HIGH	both	LS	LS	-3.42825	0.00075042
Results of one sample t-test for Fig. 5b
Conditions	TIER	Variant	T-Statistic	p_value
GFP	HS	BP_stg_1	3.65316	0.00260847
LOW	HS	BP_stg_1	5.11875	0.000156209
MID	HS	BP_stg_1	5.42724	8.91e-05
HIGH	HS	BP_stg_1	2.86389	0.0125025
GFP	HS	BP_stg_3	1.57583	0.137387
LOW	HS	BP_stg_3	1.13358	0.27601
MID	HS	BP_stg_3	0.367903	0.718448
HIGH	HS	BP_stg_3	-0.767316	0.45564
GFP	HS	BP_weak_2	0.455553	0.655697
LOW	HS	BP_weak_2	-1.00851	0.330323
MID	HS	BP_weak_2	-3.13191	0.00735122
HIGH	HS	BP_weak_2	-3.01835	0.00921028
GFP	HS	BP_weak_3	-0.947607	0.3594
LOW	HS	BP_weak_3	-3.15021	0.00708867
MID	HS	BP_weak_3	-6.24784	2.13e-05
HIGH	HS	BP_weak_3	-5.48276	8.07e-05
GFP	LS	BP_stg_1	1.95066	0.0714076
LOW	LS	BP_stg_1	1.92909	0.0742434
MID	LS	BP_stg_1	3.88455	0.00165121
HIGH	LS	BP_stg_1	2.95838	0.0103724
GFP	LS	BP_stg_3	0.454629	0.656346
LOW	LS	BP_stg_3	1.14856	0.269982
MID	LS	BP_stg_3	1.16327	0.264165
HIGH	LS	BP_stg_3	-0.705266	0.492213
GFP	LS	BP_weak_2	-1.51202	0.15277
LOW	LS	BP_weak_2	-3.24137	0.00591339
MID	LS	BP_weak_2	-3.70026	0.00237607
HIGH	LS	BP_weak_2	-5.8223	4.43e-05
GFP	LS	BP_weak_3	-0.984629	0.341518
LOW	LS	BP_weak_3	-3.63132	0.00272391
MID	LS	BP_weak_3	-3.93277	0.00150176
HIGH	LS	BP_weak_3	-6.7536	9.27e-06
Results of one sample t-test for Fig. 5c
Conditions	TIER	Variant	T-Statistic	p_value
GFP(VAR-WT)	LS	Py_stg1	2.12795	0.05159
GFP(VAR-WT)	LS	Py_stg2	1.79653	0.094013
GFP(VAR-WT)	LS	Py_stg3	1.82832	0.088885
GFP(VAR-WT)	LS	Py_weak1	-1.66908	0.1173
GFP(VAR-WT)	LS	Py_weak2	0.940679	0.362818
GFP(VAR-WT)	LS	Py_weak3	-0.552486	0.589328
LOW(VAR-WT)	LS	Py_stg1	2.06447	0.058015
LOW(VAR-WT)	LS	Py_stg2	2.00071	0.065203
LOW(VAR-WT)	LS	Py_stg3	2.28973	0.038084
LOW(VAR-WT)	LS	Py_weak1	-3.39591	0.004348
LOW(VAR-WT)	LS	Py_weak2	0.830682	0.420094
LOW(VAR-WT)	LS	Py_weak3	-2.70299	0.017156
MID(VAR-WT)	LS	Py_stg1	2.26255	0.040093
MID(VAR-WT)	LS	Py_stg2	2.73797	0.016019
MID(VAR-WT)	LS	Py_stg3	3.30565	0.005204
MID(VAR-WT)	LS	Py_weak1	-3.70134	0.002371
MID(VAR-WT)	LS	Py_weak2	-0.480146	0.638539
MID(VAR-WT)	LS	Py_weak3	-3.67084	0.002519
HIGH(VAR-WT)	LS	Py_stg1	0.986744	0.340516
HIGH(VAR-WT)	LS	Py_stg2	1.41342	0.179379
HIGH(VAR-WT)	LS	Py_stg3	2.5973	0.021088
HIGH(VAR-WT)	LS	Py_weak1	-6.2966	2e-05
HIGH(VAR-WT)	LS	Py_weak2	-3.58072	0.003012
HIGH(VAR-WT)	LS	Py_weak3	-6.0718	2.9e-05
GFP(VAR-WT)	HS	Py_stg1	2.14701	0.0497937
GFP(VAR-WT)	HS	Py_stg2	3.00906	0.00938159
GFP(VAR-WT)	HS	Py_stg3	3.3718	0.00456179
GFP(VAR-WT)	HS	Py_weak1	-2.34257	0.0344478
GFP(VAR-WT)	HS	Py_weak2	0.731728	0.476405
GFP(VAR-WT)	HS	Py_weak3	-3.62091	0.00278074
LOW(VAR-WT)	HS	Py_stg1	3.32945	0.00496279
LOW(VAR-WT)	HS	Py_stg2	4.09154	0.00110016
LOW(VAR-WT)	HS	Py_stg3	5.89835	3.8791e-05
LOW(VAR-WT)	HS	Py_weak1	-4.78019	0.000293288
LOW(VAR-WT)	HS	Py_weak2	-1.49349	0.1575
LOW(VAR-WT)	HS	Py_weak3	-4.90339	0.00023282
MID(VAR-WT)	HS	Py_stg1	4.87176	0.000246992
MID(VAR-WT)	HS	Py_stg2	4.05424	0.00118339
MID(VAR-WT)	HS	Py_stg3	6.83762	8.093e-06
MID(VAR-WT)	HS	Py_weak1	-9.50451	1.74646e-07
MID(VAR-WT)	HS	Py_weak2	-4.79137	0.000287189
MID(VAR-WT)	HS	Py_weak3	-10.8583	3.33769e-08
HIGH(VAR-WT)	HS	Py_stg1	3.14373	0.0071806
HIGH(VAR-WT)	HS	Py_stg2	1.50773	0.153854
HIGH(VAR-WT)	HS	Py_stg3	3.64774	0.00263665
HIGH(VAR-WT)	HS	Py_weak1	-5.73689	5.14126e-05
HIGH(VAR-WT)	HS	Py_weak2	-4.8484	0.000258034
HIGH(VAR-WT)	HS	Py_weak3	-44.398	1.82292e-16
Results of one sample t-test for Fig. 5d
Conditions	TIER	Comb	T-Statistic	p_value
GFP(VAR-WT)	LS	stg1	4.43617	6.04784e-05
GFP(VAR-WT)	LS	stg2	2.81523	0.0137614
GFP(VAR-WT)	LS	stg3	3.18468	0.00661922
GFP(VAR-WT)	LS	weak1	-0.826516	0.422375
GFP(VAR-WT)	LS	weak2	-0.835654	0.417384
GFP(VAR-WT)	LS	weak3	-1.57892	0.121517
LOW(VAR-WT)	LS	stg1	5.27478	3.87186e-06
LOW(VAR-WT)	LS	stg2	2.80344	0.0140847
LOW(VAR-WT)	LS	stg3	4.07897	0.00112753
LOW(VAR-WT)	LS	weak1	-4.01442	0.00127936
LOW(VAR-WT)	LS	weak2	-0.165281	0.871086
LOW(VAR-WT)	LS	weak3	-1.89351	0.0648774
MID(VAR-WT)	LS	stg1	7.01136	1.10018e-08
MID(VAR-WT)	LS	stg2	3.91242	0.00156307
MID(VAR-WT)	LS	stg3	5.09403	0.000163481
MID(VAR-WT)	LS	weak1	-3.94636	0.00146219
MID(VAR-WT)	LS	weak2	-1.79561	0.0941644
MID(VAR-WT)	LS	weak3	-5.08347	7.31517e-06
HIGH(VAR-WT)	LS	stg1	4.34681	8.04477e-05
HIGH(VAR-WT)	LS	stg2	2.47816	0.0265632
HIGH(VAR-WT)	LS	stg3	3.65131	0.00261804
HIGH(VAR-WT)	LS	weak1	-6.34473	1.81423e-05
HIGH(VAR-WT)	LS	weak2	-4.4188	0.000583335
HIGH(VAR-WT)	LS	weak3	-9.79884	1.24565e-12
GFP(VAR-WT)	HS	stg1	11.9379	2.15618e-15
GFP(VAR-WT)	HS	stg2	6.5758	1.23749e-05
GFP(VAR-WT)	HS	stg3	8.69408	5.13217e-07
GFP(VAR-WT)	HS	weak1	0.257353	0.80065
GFP(VAR-WT)	HS	weak2	-0.693452	0.49937
GFP(VAR-WT)	HS	weak3	-1.10221	0.276365
LOW(VAR-WT)	HS	stg1	15.1502	4.52839e-19
LOW(VAR-WT)	HS	stg2	8.23674	9.73651e-07
LOW(VAR-WT)	HS	stg3	9.93479	1.01293e-07
LOW(VAR-WT)	HS	weak1	-4.6502	0.000374942
LOW(VAR-WT)	HS	weak2	-4.97817	0.000202557
LOW(VAR-WT)	HS	weak3	-8.53949	6.86922e-11
MID(VAR-WT)	HS	stg1	12.6214	3.19932e-16
MID(VAR-WT)	HS	stg2	6.50861	1.38206e-05
MID(VAR-WT)	HS	stg3	8.25004	9.55371e-07
MID(VAR-WT)	HS	weak1	-9.53703	1.67493e-07
MID(VAR-WT)	HS	weak2	-11.2009	2.25355e-08
MID(VAR-WT)	HS	weak3	-18.2771	3.57431e-22
HIGH(VAR-WT)	HS	stg1	6.08958	2.49198e-07
HIGH(VAR-WT)	HS	stg2	3.07464	0.00823694
HIGH(VAR-WT)	HS	stg3	4.2391	0.000825422
HIGH(VAR-WT)	HS	weak1	-9.49166	1.7756e-07
HIGH(VAR-WT)	HS	weak2	-28.3658	9.03069e-14
HIGH(VAR-WT)	HS	weak3	-27.4976	2.37712e-29
Results of one sample t-test for Fig. 5e
Conditions	TIER	Variant	T-Statistic	p_value
GFP(VAR-WT)	LS	AdML	1.14229	0.272493
GFP(VAR-WT)	LS	IgM	-0.54225	0.596172
LOW(VAR-WT)	LS	AdML	1.14777	0.270301
LOW(VAR-WT)	LS	IgM	-0.509615	0.618259
MID(VAR-WT)	LS	AdML	0.318888	0.754519
MID(VAR-WT)	LS	IgM	-2.5398	0.023579
HIGH(VAR-WT)	LS	AdML	-0.447013	0.662222
HIGH(VAR-WT)	LS	IgM	-6.34462	2.6e-05
GFP(VAR-WT)	HS	AdML	2.85675	0.01268
GFP(VAR-WT)	HS	IgM	0.600086	0.558038
LOW(VAR-WT)	HS	AdML	2.77336	0.014943
LOW(VAR-WT)	HS	IgM	-2.93631	0.011572
MID(VAR-WT)	HS	AdML	1.69295	0.112588
MID(VAR-WT)	HS	IgM	-6.15168	2.5e-05
HIGH(VAR-WT)	HS	AdML	-1.56704	0.139425
HIGH(VAR-WT)	HS	IgM	-4.87554	0.000245
