## Supplementary Tables 1-21 for "Core splicing architecture and early spliceosomal recognition determine microexon sensitivity to SRRM3/4": Supplementary Table 7.xlsx

### Sheet: Sheet1
Supplementary Table 7:	ESR and BP sequences used for variant generation
ESR	sequence	Reference
ESE_2	GACGTC	Ke et al, 2011
ESE_3	GCAAGA	Caceres and Hurst, 2013
ESS_2	GGGTGG	Paronetto et al, 2014
ESS_3	CCAGCA	Ke et al, 2011
BP	sequence	SVM_BP (bp_score)
BP_stg1	TACTAAC	score = 3.37
BP_stg_3	GTCTGAC	score = 3.32
BP_weak_2	TCGTCAA	score = -2.31
BP_weak_3	CCATGAG	score = -1.53
