## Supplementary Tables 1-21 for "Core splicing architecture and early spliceosomal recognition determine microexon sensitivity to SRRM3/4": Supplementary Table 8.xlsx

### Sheet: Sheet1
Supplementary Table 8:	A/H ratio of A complex formation on ITSN1 for five biological replicates
		A/H_replicate_1	A/H_replicate_2	A/H_replicate_3	A/H_replicate_4	A/H_replicate_5
ITSN1 WT	CTR	12.921	3.38848	3.3577	6.15652	3.95842
ITSN1 WT	eMIC_SRRM3	30.5068	9.14029	9.58381	16.1105	14.5287
ITSN1 5'ss mut	CTR	1.98475	0.35191	0.781645	3.93886	1.29146
ITSN1 5'ss mut	eMIC_SRRM3	6.57618	2.27718	3.20173	6.89716	3.13575
