## Supplementary Tables 1-21 for "Core splicing architecture and early spliceosomal recognition determine microexon sensitivity to SRRM3/4": Supplementary Table 9.xlsx

### Sheet: Sheet1
Supplementary Table 9:	List of resources
Aim	website
MAXENT3	http://hollywood.mit.edu/burgelab/maxent/Xmaxentscan_scoreseq_acc.html
MAXENT5	http://hollywood.mit.edu/burgelab/maxent/Xmaxentscan_scoreseq.html
SVM-BP	https://github.com/comprna/SVM-BPfinder
Evolution MYA	http://timetree.org/
Tree design	http://etetoolkit.org/
VastDB	https://vastdb.crg.eu/wiki/Main_Page
vast-tools	http://github.com/vastgroup/vast-tools
SNP	https://www.ncbi.nlm.nih.gov/variation/view
MaPSy mathematical model	https://github.com/theobiolab/SRRM4_MapSy_2024.git
LME project	https://github.com/simon-bt/lme-mapsy
