## Supplementary Tables 1-21 for "Core splicing architecture and early spliceosomal recognition determine microexon sensitivity to SRRM3/4": Supplementary Table 11.xlsx

### Sheet: Sheet1
Supplementary Table 11:	List of the publicly available RNA-seq datasets used in this study
https://www.ncbi.nlm.nih.gov/bioproject/ or https://www.ncbi.nlm.nih.gov/geo/	Samples
PRJNA817274	HeLa FLip IN GFP and mouse Srrm3
PRJNA474911	HEK 293 FLip IN GFP
PRJNA192838	HEK 293 Control and RBM10_OE
PRJEB6651	HEK 293T Control and U2AF1_ab_KD
PRJNA471804	MOLM13 Control and RBM39_KD
PRJNA420970	HEK 293 Control and U2SURP_KD, RBM17_KD
PRJNA286111	HEK 293T Control and PTBP1_PTBP2_KD
PRJNA1003056	HEK 293 RBM5/10_KD and rescue with RBM5 or RBM10
GSE240608	RNP-seq and IP-seq from cells expressing epitope-tagged RBM5, RBM10, or SF3A3
GSE57278	293TnSR100_PariCLIP_pool2.bedgraph
