## Supplementary Tables 1-21 for "Core splicing architecture and early spliceosomal recognition determine microexon sensitivity to SRRM3/4": Supplementary Table 12.xlsx

### Sheet: Sheet1
Supplementary Table 12:	List of the tissues from the different species represented in Supplementary Fig. 1d
Species	Neural tissues	Pancreatic endocrine tissues	Others
Mus musculus	Whole_Brain_a, Whole_Brain_b, Ventricular_Zone, Thalamus, Retina_a, Retina_b, Retina_c, New_Oligod, Nodose_Ganglion_Snap25, Myelinated_Oligod, Neurons_a, Neurons_b, Microglia, Hypothalamus, Hippocampus, Frontal_Lobe, DRoot_Ganglion_Snap25, Astrocytes, Brain_Endothelium, CeliacSM_Ganglion_Snap25, Cerebellum_a, Cerebellum_b, Cerebellum_c, Cones_a, Cortex_a, Cortex_b		White_Adipose, Thymus_a, Thymus_b, Thymus_c, Thyroid_a, Thyroid_b, Uterus, Skin_a, Skin_b, Skin_c, Spleen_a, Spleen_b, Spleen_c, Stomach_a, Stomach_b, Stomach_c, Testis_a, Testis_b, Testis_c, Placenta_c, Placenta_d, Prostate_a, Prostate_b, Oocyte_a, Oocyte_b, Ovary_a, Ovary_b, Monocytes_ab, Monocytes_c, Muscle_a, Muscle_b, Muscle_c, Keratinocytes, Kidney_a, Kidney_b, Kidney_c, Liver_a, Liver_b, L…
Rattus norvegicus	Whole_brain_ab, Whole_brain_c, Whole_brain_Fem, Whole_brain_Male, Spinal_cord_ab, Spinal_cord_D_a, Retina_a, Retina_c, Schwann_cells, Preoptic_Area_a, Preoptic_Area_b, Pineal_gland_ac, Pineal_gland_b, Nucleus_SupraOpt, Brain_stem, Cortex_ab, Cortex_MPFr, Cortex_PreFront, Dentate_gyrus_a, Droot_ganglion_a, Glioblastoma, Hippocampus_a, Hippocampus_b, Hippocampus_c, Hypothalamus_ab, Hypothalamus_c	Beta_cells_a, Beta_cells_b, Beta_cells_c, Islets_ab	Thymus_a, Thymus_Fem, Thymus_Male, Thyroid, Uterus_A, Vasc_smooth_a, WBC_a, Spleen_a, Spleen_Fem, Spleen_Male, Stomach_a, Striatum_a, Striatum_b, Testes_a, Testes_b, Sciatic_nerve_a, Sertoli_cells, Skin_a, Skin_old, Skin_young, Small_intestine_a, Sperm_a, Sperm_b, Sperm_c, Spermatids, Spermatocytes, Spermatogonia, Pancreas_whole_a, Muscle_Fem, Muscle_Male, Muscle_Quadriceps, Muscle_Triceps, Jejun…
Gallus gallus	Brain_Fem, Brain_Male, Cerebellum_a, Cerebellum_b, Neural_Crest, Telencephalon, Whole_Brain		Abdominal_Fat_a
Bos taurus	Brain_b, Brain_c, Brain_Cortex_a, Brain_Hypoth, Brain_Pituitary_a, Brain_Pituitary_b, Brain_SME		Adipose_a, Adipose_b, Adipose_C, Bone_marrow, Colon_c, Colon_Intestine, Endometrium_a, Heart_c, Kidney_a, Kidney_b, Kidney_C, Liver_a, Liver_b, Liver_c, Lung, LymphNode_a, Muscle_b, Muscle_biceps, Muscle_c, Muscle_LDM, Oocyte_GV_a, Oocyte_GV_b, Oocyte_MII_a, Oocyte_MII_b, Oocyte_MII_c, Ovary_b, Ovary_C, Placenta_W, Skin, Spleen, Stomach_a, Stomach_b, Testis_a, Testis_C, Tubular, Uterus, WBC
Danio rerio	Purkinje_cells, Retina_Adult_a, Retina_Adult_b, Midbrain_Cont, Inf_Olive_Nuc, Bergmann_glia, Brain_4_fem, Brain_4_male, Brain_A, Brain_Telenc, Cerebellum, Eurydendroid_cells, Forebrain_Cont, Granule_cells, Hindbrain_Cont	Pancreas_BetaCells	Pancreas_Acinar, Pancreas_AlphaCells, Pancreas_CAC, Pancreas_DeltaCells, Pancreas_nonCAC, Skin, Sperm, SpinalCord_Sham, Spleen_A, SwimBladder, Pericyte, Ovary_A, Muscle_A, Muscle_B, Intestine_A, Kidney_A, Liver_A, Adipose_a, Bones, Gills_A, Granulocytes, Heart_A
