## Supplementary Tables 1-21 for "Core splicing architecture and early spliceosomal recognition determine microexon sensitivity to SRRM3/4": Supplementary Table 13.xlsx

### Sheet: HS_LS
Supplementary Table S13:	Table related to the selection of the events from MaPSy T0 to T1,2,3,4
	The calculations in the different columns correspond to: dPSI_H_G = |(HIGH-GFP)MaPSy - (HIGH -GFP)endogenous| dPSI_H_G+PSI_G = dPSI_H_G + GFPMaPsy Response = HIGHMaPsy - GFPMaPsy lack_of_L = LOWMaPsy - GFPMaPsy double_res = Response + lack_of_L doble+2G = double_res - 2 * GFPMaPsy dob+2G+dP = (doble+2G)-|(HIGH -GFP)endogenous - (HIGH-GFP)MaPSy|
GENE	EVENT	LENGTH	TIER	CL_HEK293_GFP_CONT	CL_HEK293_SRRM4_CONT	CL_HEK293_SRRM4_LOW	CL_HEK293_SRRM4_MID	CL_HEK293_SRRM4_HIGH		GFP	LOW	MID	HIGH	Subselection		dPSI_H_G	dPSI_H_G+PSI_G	Response	lack_of_L	double_res	doble+2G	dob+2G+dP		CL_HeLa_GFP_CONT	CL_HeLa_SRRM3_CONT	CL_HeLa_SRRM3_MID	CL_HeLa_SRRM3_HIGH
PHF21A	HsaEX0047035	23	HS	3.08	59.85	73.97	89.54	95.14		0.51	38.95	91.74	96.49	T1_4		3.92	6.49	95.98	38.44	134.42	133.4	129.48		0	6.52	68.98	96.51
MEF2C	HsaEX0038702	24	HS	0	11.17	61.82	98.77	96.05		1.44	30.17	90.32	96.38	T1_4		1.11	2.55	94.94	28.73	123.67	120.79	119.68		0	29.29	88.98	84.01
MFSD6	HsaEX0039034	25	HS	0	5.5	44.92	85.66	97.9		1.76	25.93	91.18	97.08	T1_4		2.58	4.34	95.32	24.17	119.49	115.97	113.39		0	23.92	81.82	100
CERS6	HsaEX0035450	24	HS	0.13	2.39	28.87	85.35	91.55		5.61	36.09	90.06	96.13	T1_4		0.9	6.38	90.52	30.48	121	109.78	108.88		0	2.53	49.96	93.46
ANK2	HsaEX0004128	24	HS	0	49.79	67.31	100	95.59		0.96	17.28	87.79	95.09	not_selected		1.46	2.42	94.13	16.32	110.45	108.53	107.07		0	46	88.63	100
PUS7	HsaEX0051317	18	HS	0	5.02	34.19	84.24	94.31		0.26	12.91	83.62	93.92	T1_4		0.65	0.91	93.66	12.65	106.31	105.79	105.14		0	41.72	78.5	92.6
EMC1	HsaEX0022280	9	HS	0.49	23.83	66.56	94	97.6		0.06	14.03	83.69	93.31	not_selected		3.86	4.29	93.25	13.97	107.22	107.1	103.24		0	46.44	94.73	97.22
SFT2D1	HsaEX0057701	23	HS	1.39	9.92	22.87	60.01	65.95		1.84	41.3	90.39	97.75	T1_4		31.35	31.8	95.91	39.46	135.37	131.69	100.34		0	6.62	12.26	30.2
EVI5	HsaEX0023360	10	HS	0	24.2	64.92	93	89.12		0	14.35	83.23	87.12	not_selected		2	2	87.12	14.35	101.47	101.47	99.47		0	26.27	54.56	94.62
TRIM9	HsaEX0067208	24	HS	0	3.48	25.12	83.04	84.53		1.17	18.06	87.13	94.76	T1_4		9.06	10.23	93.59	16.89	110.48	108.14	99.08		0	54.78	81.56	92.34
MPP7	HsaEX0039996	12	HS	0	4.35	75	89.35	94.2		0.26	8.89	83.93	92.11	not_selected		2.35	2.61	91.85	8.63	100.48	99.96	97.61		0	20.39	73.5	96.94
GIT2	HsaEX0027514	6	HS	0	7.11	58.29	95.77	99		0.12	8.6	86.42	94.2	not_selected		4.92	5.04	94.08	8.48	102.56	102.32	97.4		0	11.04	66.04	96.52
ABI1	HsaEX0000641	15	HS	2.06	33.73	61.57	95.18	95.91		1.18	8.6	83.17	93.68	T1_4		1.35	2.23	92.5	7.42	99.92	97.56	96.21		NA	NA	NA	NA
VTI1A	HsaEX0070740	21	HS	6.67	15.92	54.57	91.55	94.25		5.98	25.86	89.53	96.58	not_selected		3.02	3.71	90.6	19.88	110.48	98.52	95.5		0	83.41	96.67	98.17
CPEB4	HsaEX0016976	24	HS	5.99	11.38	63.63	88.85	86.64		0.91	14.12	82.64	93.17	T1_4		11.61	16.69	92.26	13.21	105.47	103.65	92.04		0	17.13	48.15	79.76
MYO5A	HsaEX0041193	9	HS	60.26	93.33	98.87	100	100		2.5	57.96	96.19	97.21	not_selected		54.97	112.73	94.71	55.46	150.17	145.17	90.2		0	84.04	100	100
FMN2	HsaEX0026020	12	HS	0	11.67	55.87	91.56	97.61		0	5.98	77.06	89.81	not_selected		7.8	7.8	89.81	5.98	95.79	95.79	87.99		0	50.1	82.05	94.08
CASK	HsaEX0012545	18	HS	0	3.14	28.83	84.72	92.49		0.17	3.73	76.86	87.95	T1_4		4.71	4.88	87.78	3.56	91.34	91	86.29		0	40.14	67.87	95
DCTN4	HsaEX0018777	21	HS	0	3.95	39.07	85.86	92.25		1.9	8.34	80.81	89.81	T1_4		4.34	6.24	87.91	6.44	94.35	90.55	86.21		7.9	30.02	59.29	77.78
SNX2	HsaEX0060835	12	HS	0	17.73	61.3	92.68	96.34		0	7.94	72.75	86.54	not_selected		9.8	9.8	86.54	7.94	94.48	94.48	84.68		0	32.88	81.33	90.69
FRYL	HsaEX0026467	9	HS	0	5.03	36.84	89.25	91.96		5.75	20.27	83	92.33	T1_4		5.38	11.13	86.58	14.52	101.1	89.6	84.22		0	0	63.52	98.8
TENM3	HsaEX0044638	27	HS	0.63	8.35	32.62	70.37	93.2		0.25	2.31	73.49	84.88	T1_4		7.94	8.32	84.63	2.06	86.69	86.19	78.25		0	9.1	49.28	72.52
PTPRK	HsaEX0051167	12	HS	0	14.98	58.14	96.19	92.03		0.2	4.48	71	83.33	not_selected		8.9	9.1	83.13	4.28	87.41	87.01	78.11		0.42	86.07	96.5	99.76
MTA1	HsaEX0040386	12	HS	4.1	21.82	63.61	94.26	94.95		0.68	2.86	69.44	83.87	T1_4		7.66	11.08	83.19	2.18	85.37	84.01	76.35		0	100	100	100
SPAG9	HsaEX0061188	15	HS	0	5.91	37.08	88.68	90.68		0.31	2.05	65.87	82.04	not_selected		8.95	9.26	81.73	1.74	83.47	82.85	73.9		0	24.58	72.65	100
SYNJ1	HsaEX0063208	24	HS	7.75	12.99	61.17	90.57	97.27		3.6	6.6	76.68	86.59	not_selected		6.53	10.68	82.99	3	85.99	78.79	72.26		0	10.66	61.75	82.12
PTK2	HsaEX0050846	9	HS	5.22	13.94	50.46	76.71	83.03		5.23	7.63	65.08	83.15	not_selected		0.11	0.12	77.92	2.4	80.32	69.86	69.75		0	35.51	83.54	93.54
AP1S2	HsaEX0004907	9	HS	0.47	46.52	78.23	96.42	96.54		0.12	4.4	68.3	80.41	not_selected		15.78	16.13	80.29	4.28	84.57	84.33	68.55		16.19	66.89	92.31	85.71
RAPGEF6	HsaEX0052287	15	HS	0	3.12	48.78	86.62	91.9		0.26	2.79	66.24	78.89	not_selected		13.27	13.53	78.63	2.53	81.16	80.64	67.37		2.38	26.84	70.35	95.16
SPTAN1	HsaEX0061551	15	HS	11.94	39.45	62.93	94.59	97.56		9.7	20.28	82.63	90.6	not_selected		4.72	6.96	80.9	10.58	91.48	72.08	67.36		0	45.71	21.92	0
TACC2	HsaEX0063374	9	HS	0	0	28.9	42.34	64.93		0.36	2.19	63.72	80.53	T1_4		15.24	15.6	80.17	1.83	82	81.28	66.04		0	20.55	72.49	100
SH3GLB1	HsaEX0058023	24	HS	1.73	24.22	56.95	90.74	96.22		0	1.83	68.31	77.86	not_selected		16.63	18.36	77.86	1.83	79.69	79.69	63.06		5.67	25.69	70.94	93.53
CSNK1G3	HsaEX0017556	24	HS	18.49	32.96	65.08	95.74	97.6		2.33	1.29	48.82	75.96	not_selected		5.48	21.64	73.63	-1.04	72.59	67.93	62.45		0.23	33.26	52.46	69.51
NCKAP1	HsaEX0042009	18	HS	0.32	15.33	56.15	95.77	97.7		0.98	6.83	62.52	77.84	not_selected		20.52	21.18	76.86	5.85	82.71	80.75	60.23		0	8.85	69.37	74.25
NRCAM	HsaEX0043771	18	HS	1.03	10.23	45.84	83.87	91.98		0.22	1.03	61.28	74.6	not_selected		16.57	17.38	74.38	0.81	75.19	74.75	58.18		0	81.07	96.21	96.87
CLASP1	HsaEX0015474	24	HS	29.72	46.43	68.3	96.29	95.94		5.53	8.14	71.16	84.04	not_selected		12.29	36.48	78.51	2.61	81.12	70.06	57.77		0	7.25	42.86	78.65
NAV1	HsaEX0041746	24	HS	21.54	39.59	75.02	87.5	90.26		8.64	16.06	67.25	76.7	not_selected		0.66	13.56	68.06	7.42	75.48	58.2	57.54		0	100	100	100
TPD52L1	HsaEX0066659	15	HS	0	5.62	30.01	77.78	89.41		14.32	33.65	81.73	89.58	not_selected		14.15	28.47	75.26	19.33	94.59	65.95	51.8		0	22.08	50.63	94.67
DOCK11	HsaEX0020546	18	HS	0	16.84	66.73	97.4	96.31		0	5.06	55.66	71.32	not_selected		24.99	24.99	71.32	5.06	76.38	76.38	51.39		0	62.57	93.65	100
ATP1B3	HsaEX0006858	20	HS	0	25.16	69.17	94.7	87.82		0	0.25	51.07	65.31	not_selected		22.51	22.51	65.31	0.25	65.56	65.56	43.05		0	24.14	37.56	53.85
DNM1	HsaEX0020438	12	HS	57.13	85.97	90.45	98.58	98.23		0.45	1.92	62.9	80.78	not_selected		39.23	95.91	80.33	1.47	81.8	80.9	41.67		1.22	73.55	93.47	97.37
DOCK9	HsaEX0020667	8	HS	0	4.97	39.96	90.34	93.33		0.03	0.7	48.63	64.9	not_selected		28.46	28.49	64.87	0.67	65.54	65.48	37.02		0	93.79	98.12	99.6
TENM3	HsaEX0044642	21	HS	31.01	35.53	71.64	95.75	98.61		17.85	21.73	74.83	84.88	not_selected		0.57	13.73	67.03	3.88	70.91	35.21	34.64		0.3	93.97	98.06	98.37
SSR1	HsaEX0061917	15	HS	0.65	9.92	38.49	87.22	91.96		0.66	2.57	50.06	62.2	not_selected		29.77	29.78	61.54	1.91	63.45	62.13	32.36		0.56	12.96	40.07	80.89
RAPGEF2	HsaEX0052261	18	HS	72.17	79.17	91.6	97.98	100		4.63	16.76	85.28	94.35	not_selected		61.89	129.43	89.72	12.13	101.85	92.59	30.7		0.74	55.97	84.96	97.58
KIF1B	HsaEX0034475	18	HS	0	4.95	53.73	92.07	95.62		0.07	0.44	45.82	61.55	not_selected		34.14	34.21	61.48	0.37	61.85	61.71	27.57		0.37	43.96	83.57	97.52
RAPGEF2	HsaEX0052258	24	HS	55.26	71.85	86.41	98.18	99.22		25.67	50.16	85.02	91.11	not_selected		21.48	51.07	65.44	24.49	89.93	38.59	17.11		0	22.22	73.71	92.88
APBB1	HsaEX0005055	4	HS	0.45	59.49	80.55	94.07	96.71		0.07	1.31	38.62	53.47	not_selected		42.86	43.24	53.4	1.24	54.64	54.5	11.64		1.51	47.13	71.18	94.9
POC1B	HsaEX0048789	23	HS	1.25	4.03	39.45	62.5	77.99		0	0.28	24.73	40.43	not_selected		36.31	37.56	40.43	0.28	40.71	40.71	4.4		6.85	87.84	97.34	99.56
PSAP	HsaEX0050522	6	HS	40.17	54.38	71.89	92.39	94.27		28.16	38.2	68.9	77.13	not_selected		5.13	17.14	48.97	10.04	59.01	2.69	-2.44		9.97	91.76	100	98.58
NSMF	HsaEX0042574	6	HS	1.43	21.16	57.78	92.38	94.4		0.2	0.67	32.19	44.04	not_selected		49.13	50.36	43.84	0.47	44.31	43.91	-5.22		3.04	96.71	100	100
SNX14	HsaEX0060805	27	HS	58.35	75.47	82.93	95.29	93.18		0	0.12	4.78	10.68	not_selected		24.15	82.5	10.68	0.12	10.8	10.8	-13.35		21.63	45.98	79.72	96.62
MADD	HsaEX0037214	9	HS	0	15.15	32.41	44.68	53.85		39.21	53.21	84.34	90.11	not_selected		2.95	42.16	50.9	14	64.9	-13.52	-16.47		2.34	85.86	98.29	100
FBXO16	HsaEX0025234	26	HS	0	6.23	20.34	41.72	41.49		0.89	0.7	9.51	12.57	not_selected		29.81	30.7	11.68	-0.19	11.49	9.71	-20.1		0	51.73	74.48	93.31
GULP1	HsaEX0029101	11	HS	0	7.07	48.71	87.63	96.01		0.12	0.19	24.19	37.55	not_selected		58.58	58.7	37.43	0.07	37.5	37.26	-21.32		6.55	44.14	89.73	98.01
EEA1	HsaEX0021607	15	HS	0	0.71	35.21	93.05	97.59		0.06	0.08	23.86	37.5	not_selected		60.15	60.21	37.44	0.02	37.46	37.34	-22.81		1.48	32.13	74.6	87.61
FSTL4	HsaEX0026517	27	HS	13.34	19.42	42.81	76.76	76.05		4.82	5	22.94	28.32	not_selected		39.21	47.73	23.5	0.18	23.68	14.04	-25.17		0	20.69	70.83	100
ERGIC3	HsaEX0023051	15	HS	0.25	21.54	49.13	80.93	84.24		34.13	42.36	81.7	88.32	not_selected		29.8	63.68	54.19	8.23	62.42	-5.84	-35.64		0	21.71	51.29	83.15
CAMTA2	HsaEX0012302	21	HS	2.34	62.63	82.22	96.13	98.88		0.11	0.19	18.68	29.79	not_selected		66.86	69.09	29.68	0.08	29.76	29.54	-37.32		3.72	48.51	82.09	91.49
PTK2	HsaEX0050856	21	HS	0.56	22.08	62.98	98.47	97.79		0.08	0	12.56	28.95	not_selected		68.36	68.84	28.87	-0.08	28.79	28.63	-39.73		0	49.99	61.39	67.15
ASAP1	HsaEX0006155	9	HS	0	0	63.98	92.72	94.17		0.24	0.13	15.17	19.39	not_selected		75.02	75.26	19.15	-0.11	19.04	18.56	-56.46		52.58	89.17	98.37	100
DCTN1	HsaEX0018764	15	HS	1.36	24.6	60.31	89.94	95.7		0.09	0.26	10.67	17.56	not_selected		76.87	78.14	17.47	0.17	17.64	17.46	-59.41		8.62	26.92	49.61	75.83
GRAMD1A	HsaEX0028492	12	HS	0.12	18.2	60.61	94.61	96.05		0.06	0.39	10.06	15.44	not_selected		80.55	80.61	15.38	0.33	15.71	15.59	-64.96		39.48	92.14	95.35	97.82
CLASP2	HsaEX0015498	24	HS	0	3.69	38.04	89.17	90.44		0	0	7.76	11.58	not_selected		78.86	78.86	11.58	0	11.58	11.58	-67.28		19.88	41.41	72.14	100
MAST2	HsaEX0037980	21	HS	18.69	23.27	45.11	75.51	88.74		0	0	0.19	0.42	not_selected		69.63	88.32	0.42	0	0.42	0.42	-69.21		50.1	97.8	100	100
SH3GLB2	HsaEX0058029	15	HS	1.45	21.36	53.53	92.82	92.58		0	0.05	3.53	5.77	not_selected		85.36	86.81	5.77	0.05	5.82	5.82	-79.54		47.31	76.39	88.69	100
PTK2	HsaEX0050855	18	HS	3.47	24.14	60	88.54	90.86		0	0.04	0.47	0.14	not_selected		87.25	90.72	0.14	0.04	0.18	0.18	-87.07		58.01	98.87	98.81	100
OCRL	HsaEX0044588	24	HS	39.61	62.68	78.43	96.8	96.86		71.91	78.94	94.78	96.87	not_selected		32.29	64.59	24.96	7.03	31.99	-111.83	-144.12		2.85	35.86	58.33	88.65
ATL2	HsaEX0006689	15	HS	0.24	29.97	59.05	93.35	88.78		89.56	92.56	97.52	98.47	not_selected		79.63	168.95	8.91	3	11.91	-167.21	-246.84		26.96	41.24	67.13	84.41
PACSIN2	HsaEX0045196	6	HS	1.19	28.36	70.26	93.82	93.84		88.58	90.65	96.97	97.68	not_selected		83.55	170.94	9.1	2.07	11.17	-165.99	-249.54		36.46	64.56	81.02	97.41
GLRB	HsaEX0027672	12	LS	0	1.47	1.82	10.02	14.62		0	0.9	NA	NA	T1_4		#VALUE!	#VALUE!	#VALUE!	0.9	#VALUE!	#VALUE!	#VALUE!		0	1.69	13.77	53.93
CKAP5	HsaEX0015457	24	LS	0	3.25	24.44	81.6	89.31		0.08	0.73	54.7	74.77	not_selected		14.62	14.7	74.69	0.65	74.04	73.88	59.26		0	0	22.74	79.64
ACVR2A	HsaEX0002213	24	LS	0	2.45	2.86	49.57	71.7		0.88	16.18	88.48	95.23	not_selected		22.65	23.53	94.35	15.3	79.05	77.29	54.64		0	0	0.71	9.33
CHPT1	HsaEX0015276	27	LS	0	0.86	11.69	51.82	59		0	5.75	80.08	90.94	T1_4		31.94	31.94	90.94	5.75	85.19	85.19	53.25		0	4.43	27.87	65.81
TAF1	HsaEX0063412	6	LS	0	2.39	17.4	64.78	77.69		0.76	1.54	50.33	66.28	T1_4		12.17	12.93	65.52	0.78	64.74	63.22	51.05		0	0	0	21.51
TNIK	HsaEX0066242	24	LS	45.51	56.61	69.09	95.82	98.48		3.85	5.54	57.86	69.76	not_selected		12.94	54.6	65.91	1.69	64.22	56.52	43.58		0	0	0	19.99
CLASP1	HsaEX0015476	27	LS	1.04	0	20.68	71.99	83.75		12.58	28.12	90.05	96.02	not_selected		0.73	12.27	83.44	15.54	67.9	42.74	42.01		0	0.22	1.44	14.91
PLS3	HsaEX0048492	27	LS	0.05	1.39	20.65	68.99	83.9		0.14	0.49	48.96	63.14	T1_4		20.85	20.94	63	0.35	62.65	62.37	41.52		0	2.44	8.36	29.73
MADD	HsaEX0037213	9	LS	0	0	5.52	28.89	43.53		0.04	0.8	28.84	42.22	T1_4		1.35	1.39	42.18	0.76	41.42	41.34	39.99		0	2.84	14.77	20.34
MEF2A	HsaEX0038690	24	LS	1.88	1.85	22.73	61.89	77.39		3.47	3.55	47.75	63.72	T1_4		15.26	16.85	60.25	0.08	60.17	53.23	37.97		0	1.25	9.26	38.55
ITSN1	HsaEX0032608	8	LS	0	1.1	17.16	76.41	82.48		0.15	0.39	35.82	57.99	T1_4		24.64	24.79	57.84	0.24	57.6	57.3	32.66		0	0.49	3.71	37.07
CLASP1	HsaEX0015478	24	LS	0	0	0	24.28	32.96		0.58	1.36	45.11	59.63	T1_4		26.09	26.67	59.05	0.78	58.27	57.11	31.02		0	0	0	41.18
CASK	HsaEX0012542	27	LS	0	0.5	13.54	66.38	81.35		0.19	0.38	42.99	56.29	not_selected		25.25	25.44	56.1	0.19	55.91	55.53	30.28		0	0	1.54	11.84
SH3GLB2	HsaEX0058030	12	LS	0	0	10.17	31.68	39.45		0.12	0.29	19.32	35.1	T1_4		4.47	4.59	34.98	0.17	34.81	34.57	30.1		0	0	7.53	4.05
CLEC16A	HsaEX0015596	6	LS	0	0	4.61	27.08	33.69		1.98	2.7	45.87	60.15	not_selected		24.48	26.46	58.17	0.72	57.45	53.49	29.01		0	2.59	6.02	19.31
PTPRU	HsaEX0051231	18	LS	0	0	5.02	12.23	27.28		0.78	2.62	63.52	77.86	not_selected		49.8	50.58	77.08	1.84	75.24	73.68	23.88		0	0	0.64	12.62
FNBP1L	HsaEX0026120	15	LS	0	0	3.86	11.96	17.95		0.18	0.67	7.01	20.69	not_selected		2.56	2.74	20.51	0.49	20.02	19.66	17.1		0	0	0	0
INTS13	HsaEX0009119	24	LS	0	0	6	35.14	56.51		1.25	1.61	24.12	39.38	not_selected		18.38	19.63	38.13	0.36	37.77	35.27	16.89		0	0	0	0
PPP6R3	HsaEX0049811	18	LS	0	0	1.51	14.39	16.16		0.05	0.22	19.73	30.33	T1_4		14.12	14.17	30.28	0.17	30.11	30.01	15.89		2.07	0	5.28	5.45
TPD52L2	HsaEX0066667	27	LS	0.19	1.49	21.31	56.2	75.17		11.91	17.34	62.41	71.47	not_selected		15.42	27.14	59.56	5.43	54.13	30.31	14.89		0.11	5.93	54.42	95.56
OFD1	HsaEX1026556	19	LS	0	0	4.29	14.75	25.72		0.19	0.25	14.9	19.93	T1_4		5.98	6.17	19.74	0.06	19.68	19.3	13.32		6.22	5.94	24.06	69.93
SBF1	HsaEX1036077	24	LS	0	1.84	12.2	68.81	80.89		9.15	11.5	54.68	65.59	not_selected		24.45	33.6	56.44	2.35	54.09	35.79	11.34		0	1.61	30.77	59.01
AP1G1	HsaEX0004874	9	LS	30.61	33.05	54.81	72.32	87.88		4.35	5.65	31.57	42.7	not_selected		18.92	45.18	38.35	1.3	37.05	28.35	9.43		0	0	9.09	8.77
KMT2C	HsaEX1019114	23	LS	0	0	3.36	15.87	22.55		0.05	0.18	10.33	15.56	T1_4		7.04	7.09	15.51	0.13	15.38	15.28	8.24		0.64	1.64	9.78	19.12
NRBP1	HsaEX0043752	24	LS	0.14	0.93	3.14	11.55	20.37		0	0.09	10.16	13.77	T1_4		6.46	6.6	13.77	0.09	13.68	13.68	7.22		45.24	69.84	98.2	97.82
FAM49B	HsaEX1014075	8	LS	0	0	3.14	10.71	15.72		0	0.09	5.85	11.2	not_selected		4.52	4.52	11.2	0.09	11.11	11.11	6.59		13.24	27.23	52.08	59.79
TRAPPC8	HsaEX1041860	21	LS	1.47	2.46	25.33	85.59	91.43		0.22	0.77	33.54	48.24	not_selected		41.94	43.19	48.02	0.55	47.47	47.03	5.09		0	1.95	8.35	16.96
ARRB1	HsaEX0006044	24	LS	45.16	24.22	28.04	44.3	60.69		5.83	5.66	20.57	23.61	not_selected		2.25	41.58	17.78	-0.17	17.95	6.29	4.04		0.42	15.54	60.47	94.15
CTNND1	HsaEX0017872	18	LS	0.97	0	16.59	33.44	31.77		9.59	17.79	78.39	88.02	not_selected		47.63	56.25	78.43	8.2	70.23	51.05	3.42		0	0	0.81	13.09
CEP78	HsaEX1008364	18	LS	0	0	12.45	57.7	76.78		0.06	0.29	25.77	39.52	not_selected		37.32	37.38	39.46	0.23	39.23	39.11	1.79		0	4.64	19.31	47.22
PTPRF	HsaEX0051130	18	LS	0	0	0	1.38	7.16		1.74	4.45	65.01	78.92	not_selected		70.02	71.76	77.18	2.71	74.47	70.99	0.97		0	0	3.43	13.19
PTPRF	HsaEX0051135	12	LS	0	3.02	4.42	4.92	1.97		0.6	0.73	3.32	3.95	not_selected		1.38	1.98	3.35	0.13	3.22	2.02	0.64		13.61	32.2	41.37	62.79
ATP11A	HsaEX1005044	24	LS	0	0	0.89	4.72	13.19		0.14	0.94	3.66	6.31	not_selected		7.02	7.16	6.17	0.8	5.37	5.09	-1.93		0.09	6.38	28.17	65.42
TPD52	HsaEX0066655	27	LS	1.47	0.78	5.91	9.9	16.49		9.02	10.04	35.4	44.24	not_selected		20.2	27.75	35.22	1.02	34.2	16.16	-4.04		0	0	3.9	15.98
KIF1A	HsaEX0034463	24	LS	0.2	0	1.18	1.21	4.68		0	0.02	0.2	0.21	not_selected		4.27	4.47	0.21	0.02	0.19	0.19	-4.08		NA	NA	NA	NA
FMNL2	HsaEX0026036	21	LS	0	0	0	6.49	8.35		0	0	0.99	1.3	not_selected		7.05	7.05	1.3	0	1.3	1.3	-5.75		NA	NA	NA	NA
UNC13B	HsaEX0069336	6	LS	0	0	3.87	11.54	17.28		8.97	14.16	60.2	70.15	not_selected		43.9	52.87	61.18	5.19	55.99	38.05	-5.85		0	3.08	23.1	61.18
EIF4G1	HsaEX1012909	21	LS	0.32	0.97	5.94	32.92	50.87		0	0	13.25	21.87	not_selected		28.68	29	21.87	0	21.87	21.87	-6.81		0	2.5	3.71	16.24
ARHGEF11	HsaEX0005602	15	LS	0	0.64	14.1	48.67	54.83		28.26	34.74	82.65	88.77	not_selected		5.68	33.94	60.51	6.48	54.03	-2.49	-8.17		0	2.52	24.88	56.32
CYLD	HsaEX0018232	9	LS	0.41	0	1.64	9.01	23.98		0.14	0.23	6.28	7.91	not_selected		15.8	16.07	7.77	0.09	7.68	7.4	-8.4		22.05	40.41	70.36	88.38
PTPRK	HsaEX0051168	18	LS	0	0	0.72	9.53	11.61		0	0.09	0.31	1.31	not_selected		10.3	10.3	1.31	0.09	1.22	1.22	-9.08		0	24.13	29.1	33.44
NBEAL2	HsaEX0041847	20	LS	10.62	8.27	5.53	11.06	19.89		0.07	0.06	0.13	0.13	not_selected		9.21	19.76	0.06	-0.01	0.07	-0.07	-9.28		0	0	2.14	52.79
BICDL1	HsaEX0013372	12	LS	0	0	3.2	10.77	11.59		0	0	0	0	not_selected		11.59	11.59	0	0	0	0	-11.59		0.1	3.02	27.29	60.91
POLR3F	HsaEX0049118	21	LS	0	0	1.31	19.55	27.03		0.24	0.3	4.3	7.64	not_selected		19.63	19.87	7.4	0.06	7.34	6.86	-12.77		1.05	4.47	13.22	15.47
KIF1A	HsaEX0034466	27	LS	0.5	0.96	5.12	12.78	18.11		0.31	0.45	2	2.88	not_selected		15.04	15.23	2.57	0.14	2.43	1.81	-13.23		0	0	2.7	10.1
PRKACB	HsaEX0050092	9	LS	0	0	2.05	12.63	16.44		0.09	0	0	0	not_selected		16.53	16.62	-0.09	-0.09	0	-0.18	-16.71		0	0	2.22	2.51
KIF1C	HsaEX0034483	23	LS	0.23	2.81	17.43	68.12	69.08		0.11	0.53	15.95	24.77	T1_4		44.19	44.31	24.66	0.42	24.24	24.02	-20.17		2.14	17.24	52.09	83.62
PPFIA1	HsaEX0049337	27	LS	0	2.07	4.34	22.64	24.99		0	0	1.09	2.39	not_selected		22.6	22.6	2.39	0	2.39	2.39	-20.21		33.12	47.55	71.01	87.67
FBXO25	HsaEX0025270	27	LS	2.12	4.99	24.45	74.85	83.58		2.66	5.24	29.42	36.34	not_selected		47.78	48.32	33.68	2.58	31.1	25.78	-22		0	3.39	43.67	90.24
DOCK9	HsaEX0020668	6	LS	1.42	0	5.89	20.36	38.5		0.16	0.3	3.6	5.95	not_selected		31.29	32.55	5.79	0.14	5.65	5.33	-25.96		0	1.96	6.63	36.31
EXOC1	HsaEX0023428	21	LS	0.93	0.56	5.83	23.88	33.21		0.06	0.18	1.61	3.02	not_selected		29.32	30.19	2.96	0.12	2.84	2.72	-26.6		1.66	4.11	23.85	53.87
SRC	HsaEX0061640	18	LS	1.09	3.79	18.83	34.65	46.99		0.48	0.71	7.18	9.56	not_selected		36.82	37.43	9.08	0.23	8.85	7.89	-28.93		0	0	4.94	22.51
EPRS	HsaEX0022845	21	LS	0	1.09	6.2	24.19	36.92		0.04	0.12	2.41	2.86	not_selected		34.1	34.14	2.82	0.08	2.74	2.66	-31.44		0	0	0	0
RAB3GAP1	HsaEX0051667	21	LS	0	0	4.65	38.46	52.5		0	0.04	6.2	9.43	not_selected		43.07	43.07	9.43	0.04	9.39	9.39	-33.68		1.76	0	0	15.18
MED14	HsaEX0038584	9	LS	0	1.06	4.78	25.92	39.81		0.07	0.03	0.84	1.82	not_selected		38.06	38.13	1.75	-0.04	1.79	1.65	-36.41		0	0	1.12	15.48
RUNDC1	HsaEX0055952	6	LS	47.81	50.79	69.55	94.24	100		33.03	55.69	91.89	95.95	not_selected		10.73	25.51	62.92	22.66	40.26	-25.8	-36.53		0	1.76	20.16	89.49
MTSS1L	HsaEX0040737	9	LS	40.01	39.98	60.8	84.01	90.53		0.12	0.24	4.23	7.16	not_selected		43.48	83.37	7.04	0.12	6.92	6.68	-36.8		46.29	55.68	74.84	91.83
MAP4K4	HsaEX0037668	9	LS	53.08	58.01	76.75	92.53	92.58		0	0.24	0.57	0.97	not_selected		38.53	91.61	0.97	0.24	0.73	0.73	-37.8		0	4.27	17.66	62.88
ANK3	HsaEX0004145	12	LS	0	5.34	7.37	23.6	43.75		0	0	0	0	not_selected		43.75	43.75	0	0	0	0	-43.75		0	0	4.3	19.1
TMEM184B	HsaEX7010863	21	LS	2.53	1.38	7.69	28.27	47.65		0	0	0.59	0.68	not_selected		44.44	46.97	0.68	0	0.68	0.68	-43.76		1.26	11.68	8.75	13.43
COL4A5	HsaEX0016570	9	LS	3.58	6.23	12.42	30.99	47.31		0.09	0	0.16	0	not_selected		43.82	47.31	-0.09	-0.09	0	-0.18	-44		25.55	0	67.31	100
CD47	HsaEX0013877	25	LS	12.16	10.67	27.09	59.01	72.54		5.88	2.99	15.38	15.69	not_selected		50.57	56.85	9.81	-2.89	12.7	0.94	-49.63		0	0.56	6.81	22.22
ABI2	HsaEX1046522	18	LS	0	2.28	20.47	74.85	83.45		0	0.12	6.43	14.97	not_selected		68.48	68.48	14.97	0.12	14.85	14.85	-53.63		0	1.07	3.19	34.27
ANK2	HsaEX0004127	12	LS	0	0	10.77	36.57	65.88		0.24	0.07	1.9	3.51	not_selected		62.61	62.85	3.27	-0.17	3.44	2.96	-59.65		NA	NA	NA	NA
TRRAP	HsaEX0067471	21	LS	0	0.58	12.86	38.58	66.73		0.25	0.34	1.74	2.67	not_selected		64.31	64.56	2.42	0.09	2.33	1.83	-62.48		0	0	3.33	4.85
AGRN	HsaEX0003157	24	LS	1.36	2.5	17.12	55.66	71.84		0.02	0.05	0.83	0.86	not_selected		69.64	70.98	0.84	0.03	0.81	0.77	-68.87		0	0	13.19	75.25
AGAP1	HsaEX0003019	12	LS	0	0	12.9	21.67	15.07		50.44	58.78	75.87	81.73	not_selected		16.22	66.66	31.29	8.34	22.95	-77.93	-94.15		0	0	28.53	72.44
