## Supplementary Tables 1-21 for "Core splicing architecture and early spliceosomal recognition determine microexon sensitivity to SRRM3/4": Supplementary Table 15.xlsx

### Sheet: Sheet1
Supplementary Table 15:	Pairwise matching of the variants with identical sequences in library T4 belonging to different mutation groups
VARIANT	VARIANT-repeat_key
KMT2C-HsaEX1019114-manPen1	KMT2C-HsaEX1019114-manPen1;KMT2C-HsaEX1019114-turTru2;KMT2C-HsaEX1019114-WT
FRYL-HsaEX0026467-Xtr	FRYL-HsaEX0026467-Xtr;HsaEX0026467-Hs2_Xtr_3ss-SPECIES_MIC-Hsa_5ss-SPECIES
ABI1-HsaEX0000641-Xtr	ABI1-HsaEX0000641-Xtr;HsaEX0000641-Hs2_Xtr_3ss-SPECIES_MIC-Hsa_5ss-SPECIES
EPS15L1-HsaEX6093676-rem-27-TTTTGAC_tactaac_BP_stg1	EPS15L1-HsaEX6093676-rem-27-TTTTGAC_tactaac_BP_stg1;EPS15L1-HsaEX6093676-rem-27-TTTTGAC_tactaac_BP_stg1_U1cons
EPS15L1-HsaEX6093676-TTTTGAC_tactaac_BP_stg1	EPS15L1-HsaEX6093676-TTTTGAC_tactaac_BP_stg1;EPS15L1-HsaEX6093676-TTTTGAC_tactaac_BP_stg1_U1cons
EPS15L1-HsaEX6093676-rem-27_Py-stg2_TTTTGAC_tactaac_BP_stg1	EPS15L1-HsaEX6093676-rem-27_Py-stg2_TTTTGAC_tactaac_BP_stg1;EPS15L1-HsaEX6093676-rem-27_Py-stg2_TTTTGAC_tactaac_BP_stg1_U1cons
EPS15L1-HsaEX6093676_Py-stg2_TTTTGAC_tactaac_BP_stg1	EPS15L1-HsaEX6093676_Py-stg2_TTTTGAC_tactaac_BP_stg1;EPS15L1-HsaEX6093676_Py-stg2_TTTTGAC_tactaac_BP_stg1_U1cons
EPS15L1-HsaEX6093676-rem-27_Py-stg1_TTTTGAC_tactaac_BP_stg1	EPS15L1-HsaEX6093676-rem-27_Py-stg1_TTTTGAC_tactaac_BP_stg1;EPS15L1-HsaEX6093676-rem-27_Py-stg1_TTTTGAC_tactaac_BP_stg1_U1cons
EPS15L1-HsaEX6093676_Py-stg1_TTTTGAC_tactaac_BP_stg1	EPS15L1-HsaEX6093676_Py-stg1_TTTTGAC_tactaac_BP_stg1;EPS15L1-HsaEX6093676_Py-stg1_TTTTGAC_tactaac_BP_stg1_U1cons
EPS15L1-HsaEX6093676-rem-27_Py-stg3_TTTTGAC_tactaac_BP_stg1	EPS15L1-HsaEX6093676-rem-27_Py-stg3_TTTTGAC_tactaac_BP_stg1;EPS15L1-HsaEX6093676-rem-27_Py-stg3_TTTTGAC_tactaac_BP_stg1_U1cons
EPS15L1-HsaEX6093676_Py-stg3_TTTTGAC_tactaac_BP_stg1	EPS15L1-HsaEX6093676_Py-stg3_TTTTGAC_tactaac_BP_stg1;EPS15L1-HsaEX6093676_Py-stg3_TTTTGAC_tactaac_BP_stg1_U1cons
EPS15L1-HsaEX6093676-rem-27-U1cons	EPS15L1-HsaEX6093676-rem-27-U1cons;EPS15L1-HsaEX6093676-rem-27
EPS15L1-HsaEX6093676-U1cons	EPS15L1-HsaEX6093676-U1cons;EPS15L1-HsaEX6093676-WT
EPS15L1-HsaEX6093676-rem-27_Py-stg2_U1cons	EPS15L1-HsaEX6093676-rem-27_Py-stg2_U1cons;EPS15L1-HsaEX6093676-rem-27_Py-stg2
EPS15L1-HsaEX6093676_Py-stg2_U1cons	EPS15L1-HsaEX6093676_Py-stg2_U1cons;EPS15L1-HsaEX6093676_Py-stg2
EPS15L1-HsaEX6093676-rem-27_Py-stg1_U1cons	EPS15L1-HsaEX6093676-rem-27_Py-stg1_U1cons;EPS15L1-HsaEX6093676-rem-27_Py-stg1
EPS15L1-HsaEX6093676_Py-stg1_U1cons	EPS15L1-HsaEX6093676_Py-stg1_U1cons;EPS15L1-HsaEX6093676_Py-stg1
EPS15L1-HsaEX6093676-rem-27_Py-stg3_U1cons	EPS15L1-HsaEX6093676-rem-27_Py-stg3_U1cons;EPS15L1-HsaEX6093676-rem-27_Py-stg3
EPS15L1-HsaEX6093676_Py-stg3_U1cons	EPS15L1-HsaEX6093676_Py-stg3_U1cons;EPS15L1-HsaEX6093676_Py-stg3
FRYL-HsaEX0026467_Py-stg1_TTCTAAT_tactaac_BP_stg1	FRYL-HsaEX0026467_Py-stg1_TTCTAAT_tactaac_BP_stg1;FRYL-HsaEX0026467_Py-stg1_TTCTAAT_tactaac_BP_stg1_U1cons
FRYL-HsaEX0026467_Py-stg3_TTCTAAT_tactaac_BP_stg1	FRYL-HsaEX0026467_Py-stg3_TTCTAAT_tactaac_BP_stg1;FRYL-HsaEX0026467_Py-stg3_TTCTAAT_tactaac_BP_stg1_U1cons
FRYL-HsaEX0026467-TTCTAAT_tactaac_BP_stg1	FRYL-HsaEX0026467-TTCTAAT_tactaac_BP_stg1;FRYL-HsaEX0026467-TTCTAAT_tactaac_BP_stg1_U1cons
FRYL-HsaEX0026467_Py-stg2_TTCTAAT_tactaac_BP_stg1	FRYL-HsaEX0026467_Py-stg2_TTCTAAT_tactaac_BP_stg1;FRYL-HsaEX0026467_Py-stg2_TTCTAAT_tactaac_BP_stg1_U1cons
FRYL-HsaEX0026467_Py-stg1_U1cons	FRYL-HsaEX0026467_Py-stg1_U1cons;FRYL-HsaEX0026467_Py-stg1
FRYL-HsaEX0026467_Py-stg3_U1cons	FRYL-HsaEX0026467_Py-stg3_U1cons;FRYL-HsaEX0026467_Py-stg3
FRYL-HsaEX0026467-U1cons	FRYL-HsaEX0026467-U1cons;FRYL-HsaEX0026467-WT
FRYL-HsaEX0026467_Py-stg2_U1cons	FRYL-HsaEX0026467_Py-stg2_U1cons;FRYL-HsaEX0026467_Py-stg2
PUS7-HsaEX0051317-5ssA6t	PUS7-HsaEX0051317-5ssA6t;PUS7-HsaEX0051317-U1cons
CERS6-HsaEX0035450-5ssT-1g	CERS6-HsaEX0035450-5ssT-1g;CERS6-HsaEX0035450-U1cons
NRBP1-HsaEX0043752-Xtr	NRBP1-HsaEX0043752-Xtr;HsaEX0043752-Hs2_Xtr_3ss-SPECIES_MIC-Hsa_5ss-SPECIES
ACVR2A-HsaEX0002213-turTru2	ACVR2A-HsaEX0002213-turTru2;ACVR2A-HsaEX0002213-vicPac2
ABI1-HsaEX0000641-Loc	ABI1-HsaEX0000641-Loc;HsaEX0000641-Hs2_Loc_3ss-SPECIES_MIC-Hsa_5ss-SPECIES
MTA1-HsaEX0040386-ESS3-3	MTA1-HsaEX0040386-ESS3-3;MTA1-HsaEX0040386-ESS3-5
MTA1-HsaEX0040386-ESE2-3	MTA1-HsaEX0040386-ESE2-3;MTA1-HsaEX0040386-ESE2-5
MTA1-HsaEX0040386-ESE3-3	MTA1-HsaEX0040386-ESE3-3;MTA1-HsaEX0040386-ESE3-5
MTA1-HsaEX0040386-ESS2-3	MTA1-HsaEX0040386-ESS2-3;MTA1-HsaEX0040386-ESS2-5
FRYL-HsaEX0026467-Loc	FRYL-HsaEX0026467-Loc;HsaEX0026467-Hs2_Loc_3ss-SPECIES_MIC-Hsa_5ss-SPECIES
ANTXR1-HsaEX7001225-5ssG-3c	ANTXR1-HsaEX7001225-5ssG-3c;ANTXR1-HsaEX7001225-U1cons
TAF1-HsaEX0063412-ESS3-3	TAF1-HsaEX0063412-ESS3-3;TAF1-HsaEX0063412-ESS3-5
TAF1-HsaEX0063412-ESE2-3	TAF1-HsaEX0063412-ESE2-3;TAF1-HsaEX0063412-ESE2-5
TAF1-HsaEX0063412-ESE3-3	TAF1-HsaEX0063412-ESE3-3;TAF1-HsaEX0063412-ESE3-5
TAF1-HsaEX0063412-ESS2-3	TAF1-HsaEX0063412-ESS2-3;TAF1-HsaEX0063412-ESS2-5
TCF7L2-HsaEX0064198-macEug2	TCF7L2-HsaEX0064198-macEug2;TCF7L2-HsaEX0064198-sarHar1
TCF7L2-HsaEX0064198-U6cons	TCF7L2-HsaEX0064198-U6cons;TCF7L2-HsaEX0064198-WT
SNHG14-HsaEX1038166-rem-9_SNAP25-HsaEX6077184-rem-15-5ss_shuffling	SNHG14-HsaEX1038166-rem-9_SNAP25-HsaEX6077184-rem-15-5ss_shuffling;SNHG14-HsaEX1038166-rem-9_SNAP25-HsaEX6077184-WT-5ss_shuffling
SNHG14-HsaEX1038166-rem-9_POSTN-HsaEX6040016-rem-15-5ss_shuffling	SNHG14-HsaEX1038166-rem-9_POSTN-HsaEX6040016-rem-15-5ss_shuffling;SNHG14-HsaEX1038166-rem-9_POSTN-HsaEX6040016-WT-5ss_shuffling
SNHG14-HsaEX1038166-rem-9_EPS15L1-HsaEX6093676-rem-27-5ss_shuffling	SNHG14-HsaEX1038166-rem-9_EPS15L1-HsaEX6093676-rem-27-5ss_shuffling;SNHG14-HsaEX1038166-rem-9_EPS15L1-HsaEX6093676-WT-5ss_shuffling
SNHG14-HsaEX1038166-rem-9_EXOC7-HsaEX6024969-rem-15-5ss_shuffling	SNHG14-HsaEX1038166-rem-9_EXOC7-HsaEX6024969-rem-15-5ss_shuffling;SNHG14-HsaEX1038166-rem-9_EXOC7-HsaEX6024969-WT-5ss_shuffling
CHPT1-HsaEX0015276-5ssA5g	CHPT1-HsaEX0015276-5ssA5g;CHPT1-HsaEX0015276-U1cons;CHPT1-HsaEX0015276-U6cons
ACVR2A-HsaEX0002213-Loc	ACVR2A-HsaEX0002213-Loc;HsaEX0002213-Hs2_Loc_3ss-SPECIES_MIC-Hsa_5ss-SPECIES
TENM3-HsaEX0044638-Xtr	TENM3-HsaEX0044638-Xtr;HsaEX0044638-Hs2_Xtr_3ss-SPECIES_MIC-Hsa_5ss-SPECIES
CASK-HsaEX0012545-Xtr	CASK-HsaEX0012545-Xtr;HsaEX0012545-Hs2_Xtr_3ss-SPECIES_MIC-Hsa_5ss-SPECIES
CASK-HsaEX0012545-U6cons	CASK-HsaEX0012545-U6cons;CASK-HsaEX0012545-WT
SH3GLB2-HsaEX0058030-ESS3-3	SH3GLB2-HsaEX0058030-ESS3-3;SH3GLB2-HsaEX0058030-ESS3-5
SH3GLB2-HsaEX0058030-ESE2-3	SH3GLB2-HsaEX0058030-ESE2-3;SH3GLB2-HsaEX0058030-ESE2-5
SH3GLB2-HsaEX0058030-U6cons	SH3GLB2-HsaEX0058030-U6cons;SH3GLB2-HsaEX0058030-WT
SH3GLB2-HsaEX0058030-ESE3-3	SH3GLB2-HsaEX0058030-ESE3-3;SH3GLB2-HsaEX0058030-ESE3-5
SH3GLB2-HsaEX0058030-ESS2-3	SH3GLB2-HsaEX0058030-ESS2-3;SH3GLB2-HsaEX0058030-ESS2-5
POSTN-HsaEX6040016-rem-15-5ssA-3c	POSTN-HsaEX6040016-rem-15-5ssA-3c;POSTN-HsaEX6040016-rem-15-U1cons
POSTN-HsaEX6040016-5ssA-3c	POSTN-HsaEX6040016-5ssA-3c;POSTN-HsaEX6040016-U1cons
GLRB-HsaEX0027672-ESS3-3	GLRB-HsaEX0027672-ESS3-3;GLRB-HsaEX0027672-ESS3-5
GLRB-HsaEX0027672-ESE2-3	GLRB-HsaEX0027672-ESE2-3;GLRB-HsaEX0027672-ESE2-5
GLRB-HsaEX0027672-ESE3-3	GLRB-HsaEX0027672-ESE3-3;GLRB-HsaEX0027672-ESE3-5
GLRB-HsaEX0027672-ESS2-3	GLRB-HsaEX0027672-ESS2-3;GLRB-HsaEX0027672-ESS2-5
TACC2-HsaEX0063374-5ssT-2a	TACC2-HsaEX0063374-5ssT-2a;TACC2-HsaEX0063374-U1cons
CLASP1-HsaEX0015478_Py-stg3_TACTAAC_tactaac_BP_stg1	CLASP1-HsaEX0015478_Py-stg3_TACTAAC_tactaac_BP_stg1;CLASP1-HsaEX0015478_Py-stg3
CLASP1-HsaEX0015478_Py-stg3_TACTAAC_tactaac_BP_stg1_U1cons	CLASP1-HsaEX0015478_Py-stg3_TACTAAC_tactaac_BP_stg1_U1cons;CLASP1-HsaEX0015478_Py-stg3_U1cons
CLASP1-HsaEX0015478_Py-stg1_TACTAAC_tactaac_BP_stg1	CLASP1-HsaEX0015478_Py-stg1_TACTAAC_tactaac_BP_stg1;CLASP1-HsaEX0015478_Py-stg1
CLASP1-HsaEX0015478_Py-stg1_TACTAAC_tactaac_BP_stg1_U1cons	CLASP1-HsaEX0015478_Py-stg1_TACTAAC_tactaac_BP_stg1_U1cons;CLASP1-HsaEX0015478_Py-stg1_U1cons
CLASP1-HsaEX0015478_Py-stg2_TACTAAC_tactaac_BP_stg1	CLASP1-HsaEX0015478_Py-stg2_TACTAAC_tactaac_BP_stg1;CLASP1-HsaEX0015478_Py-stg2
CLASP1-HsaEX0015478_Py-stg2_TACTAAC_tactaac_BP_stg1_U1cons	CLASP1-HsaEX0015478_Py-stg2_TACTAAC_tactaac_BP_stg1_U1cons;CLASP1-HsaEX0015478_Py-stg2_U1cons
CLASP1-HsaEX0015478-TACTAAC_tactaac_BP_stg1	CLASP1-HsaEX0015478-TACTAAC_tactaac_BP_stg1;CLASP1-HsaEX0015478-WT
CLASP1-HsaEX0015478-TACTAAC_tactaac_BP_stg1_U1cons	CLASP1-HsaEX0015478-TACTAAC_tactaac_BP_stg1_U1cons;CLASP1-HsaEX0015478-U1cons
