## Supplementary Tables 1-21 for "Core splicing architecture and early spliceosomal recognition determine microexon sensitivity to SRRM3/4": Supplementary Table 16.xlsx

### Sheet: Sheet1
Supplementary Table 16:	Total number of WT events, number of unique OLIGO sequences and median number of barcodes per VARIANT (calculated from the set of unique barcode-variant associations used to quantify the inclusion of each variant)
Library	EVENT	OLIGO	MEDIAN BC / VARIANT
T0	234	5992	12
T1	41	5867	17
T2	41	5682	15
T3	40	5994	18
T4	40	5996	17
