## Supplementary Tables 1-21 for "Core splicing architecture and early spliceosomal recognition determine microexon sensitivity to SRRM3/4": Supplementary Table 17.xlsx

### Sheet: Sheet1
Supplementary Table 17:	Primer name, sequence and their use in this study
NAME	SEQUENCE 5' to 3'	PURPOSE
PT1	GTCGACGACACTTGCTCAAC	Pattern of splicing detection from minigene
PT2	AAGCTTGCATCGAATCAGTAG	Pattern of splicing detection from minigene
DNM1 C2 Rev	CATGGAATGCATGAAGCTGT	Pattern of splicing detection from minigene
Mega Fwd	GATGGGATAAGACGGTAGGC	Amplification of the libraries
Moe Rev	CCAACCGTGACGTGCTACGA	Amplification of the libraries
Read 1 PT1 N	ACACTCTTTCCCTACACGACGCTCTTCCGATCTNGTCGACGACACTTGCTCAAC	Sequencing for ex vivo splicing and barcode_variant association
Read 1 PT1 NB	ACACTCTTTCCCTACACGACGCTCTTCCGATCTNBGTCGACGACACTTGCTCAAC	Sequencing for ex vivo splicing and barcode_variant association
Read 1 PT1 NBK	ACACTCTTTCCCTACACGACGCTCTTCCGATCTNBKGTCGACGACACTTGCTCAAC	Sequencing for ex vivo splicing and barcode_variant association
Read 2 Moe Rev N	GTGACTGGAGTTCAGACGTGTGCTCTTCCGATCTNCCAACCGTGACGTGCTACGA	Sequencing for in vitro A complex formation and barcode_variant association
Read 2 Moe Rev NB	GTGACTGGAGTTCAGACGTGTGCTCTTCCGATCTNBCCAACCGTGACGTGCTACGA	Sequencing for in vitro A complex formation and barcode_variant association
Read 2 Moe Rev NBK	GTGACTGGAGTTCAGACGTGTGCTCTTCCGATCTNBKCCAACCGTGACGTGCTACGA	Sequencing for in vitro A complex formation and barcode_variant association
Read 2 DNM1 C2 AS N	GTGACTGGAGTTCAGACGTGTGCTCTTCCGATCTNGGAGCCATTCTCCTCGGTCTC	Sequencing for ex vivo splicing
Read 2 DNM1 C2 AS NK	GTGACTGGAGTTCAGACGTGTGCTCTTCCGATCTNBGGAGCCATTCTCCTCGGTCTC	Sequencing for ex vivo splicing
Read 2 DNM1 C2 AS NBK	GTGACTGGAGTTCAGACGTGTGCTCTTCCGATCTNBKGGAGCCATTCTCCTCGGTCTC	Sequencing for ex vivo splicing
Read1 Mega Fwd N	ACACTCTTTCCCTACACGACGCTCTTCCGATCTNGATGGGATAAGACGGTAGGC	Sequencing for in vitro A complex formation
Read1 Mega Fwd NB	ACACTCTTTCCCTACACGACGCTCTTCCGATCTNBGATGGGATAAGACGGTAGGC	Sequencing for in vitro A complex formation
Read1 Mega Fwd NBK	ACACTCTTTCCCTACACGACGCTCTTCCGATCTNBKGATGGGATAAGACGGTAGGC	Sequencing for in vitro A complex formation
PT1 AS	GTTGAGCAAGTGTCGTCGAC	DNM1 vector amplification to insert the barcodes
DNM1 C1 S	GAATGTCTACAAGGATTATCGGC	DNM1 vector amplification to insert the barcodes
Barcode cloning	GTCGACGACACTTGCTCAACNNNNAGCTNNNNTCAGNNNNTAGCNNNCAGTNNNGAATGTCTACAAGGATTATCGGC	barcoded primer to be clones between PT1 and DNM1 C1 exon
Mega Rev DNM1	GCCTACCGTCTTATCCCATCAACTCTCAGGCTACTCTAGACAT	DNM1 vector amplification to remove the central exon and surrounding sequences and add Mega site
Moe Fwd DNM1	TCGTAGCACGTCACGGTTGGAGCTCCAGCCAGGTTTTCAAG	DNM1 vector amplification to remove the central exon and surrounding sequences and add Moe site
DNM1 EcoRV PT1	AAAGATATCGTCGACGACACTTGCTCAACGAATGTCTACAAGGATTATCGGC	cloning of DNM1 minigene after amplification from gDNA
DNM1 PT2 Not1	AAAGCGGCCGCAAGCTTGCATCGAATCAGTAGTGCCCCCATGCAGTGGAGCA	cloning of DNM1 minigene after amplification from gDNA
T7 Mega Fwd	GCTAATACGACTCACTATAGGGGATGGGATAAGACGGTAGGC	Amplification of the libraries with T7 promoter upstream to Mega site
SNAP25-HsaEX6077184-WT	GATGGGATAAGACGGTAGGCGTGTTTCTCAAGTAAATAAAGTATTTCTGATTTTCCAAGATCTCTGGATCCTGCACTCATAAAGTTTATGTTTGTTTGTTTTTTAAATCTTAGTCGCTGGAAAGCACCCGTCGTATGCTGCAACTGGTTGAAGAGGTAAGAAGTGACAGTATTTTAAGATTCGTAGCACGTCACGGTTGG	ssDNA for insert cloning
EXOC7-HsaEX6024969-WT	GATGGGATAAGACGGTAGGCGACAGGCCCAGACCAAGGGTGTTTGGGGAAGAGTGGGGGAAGGCTGCTCTGCTCTGAAGTGAGCTTTCTCTGCTATCTCTCCTGGCTTCCCAGCTCCGGGACAAGGAGCGGCAGATTATCAAGGAGCGTTTTAAGGTGAGTCGGGGTCCTCTCCCCTCCATCGTAGCACGTCACGGTTGG	ssDNA for insert cloning
EXOC7-HsaEX6024969-rem-15	GATGGGATAAGACGGTAGGCGACAGGCCCAGACCAAGGGTGTTTGGGGAAGAGTGGGGGAAGGCTGCTCTGCTCTGAAGTGAGCTTTCTCTGCTATCTCTCCTGGCTTCCCAGCTCCGGGACAAGGAGGAGCGTTTTAAGGTGAGTCGGGGTCCTCTCCCCTCCATCGTAGCACGTCACGGTTGG	ssDNA for insert cloning
EPS15L1-HsaEX6093676-WT	GATGGGATAAGACGGTAGGCATATTTTGGTCATGACAAAATTGAGGGGGCAACCCTTTTTTTCCCCAAGGGGTTGTGTTCACTTTTGACCAATATCTGTGGTTTCATTTACAGATTCCCACTGGAAATTCGTTGTATGAATCTTATTACAAGCAGGTAAGTTTAGCTGATGTCTCTTCAGTCGTAGCACGTCACGGTTGG	ssDNA for insert cloning
EPS15L1-HsaEX6093676-rem-27	GATGGGATAAGACGGTAGGCATATTTTGGTCATGACAAAATTGAGGGGGCAACCCTTTTTTTCCCCAAGGGGTTGTGTTCACTTTTGACCAATATCTGTGGTTTCATTTACAGATTCCCACCAAGCAGGTAAGTTTAGCTGATGTCTCTTCAGTCGTAGCACGTCACGGTTGG	ssDNA for insert cloning
PUS7-HsaEX0051317-WT	GATGGGATAAGACGGTAGGCCATGCGATCATTTGCATGTTCACCTCTAAAGCACTTTAATATTATAAATTAAACATTGCTCTTTTGTGCTCTTTATGCTGTGCATTTGGACAGAGGTCAGAACTGCAGCAGGTAAGAGCATTTGGCATTTCATGTATCGTAGCACGTCACGGTTGG	ssDNA for insert cloning
KIF1C-HsaEX0034483-WT_Fwd	GATGGGATAAGACGGTAGGCGTGAGTCAGGAGCCACTGCAGAGGCTTCTGGGAATTGTAGTTGGGGCTCTAACCCTCCTTCTGCTCTTCCTTTCCCGTGC	ssDNA for insert cloning
KIF1C-HsaEX0034483-WT_Rev	CCAACCGTGACGTGCTACGAGCACCACCAGTCCCACCCCCAGTACCTGTAGGGGGTGCCATGGCCCCTCTGGTGGCAGGCAGCACGGGAAAGGAAGAGCA	ssDNA for insert cloning
bos_taurus-HsaEX0034483_Fwd	GATGGGATAAGACGGTAGGCCCCCCACCCCCACCACCGCCGAGGCTCGTGGGAGCTGCAGCTGGGGCTCTAACCCTCCTTCTGCTCTTCCTTTCCCATGC	ssDNA for insert cloning
bos_taurus-HsaEX0034483_Rev	CCAACCGTGACGTGCTACGAGCACCCCAGTTCCACCCTCCAGTACCTGTTAGGGGTGCCATGGCCCCTCTGGTGGCAGGCAGCATGGGAAAGGAAGAGCA	ssDNA for insert cloning
erinaceus_europaeus-HsaEX0034483_Fwd	GATGGGATAAGACGGTAGGCGTGAATAGGGCATCCCTGCAGAGGCCTCTTGGAGTTGTAGCTGGGGCTCTAACCCTCCTTCTGCTCTTCCTTTCTCATGCT	ssDNA for insert cloning
erinaceus_europaeus-HsaEX0034483_Rev	CCAACCGTGACGTGCTACGACACCCCGAGCCCCACCCTCCAGTACCTGTCAGGGGTGCCATGGCCCCTCTGGTGGAAGGCAGCATGAGAAAGGAAGAGCA	ssDNA for insert cloning
erinaceus_europaeus-HsaEX0034483-TGC3mutTAC_Fwd	GATGGGATAAGACGGTAGGCGTGAATAGGGCATCCCTGCAGAGGCCTCTTGGAGTTGTAGCTGGGGCTCTAACCCTCCTTCTACTCTTCCTTTCTCATAC	ssDNA for insert cloning
erinaceus_europaeus-HsaEX0034483-TGC3mutTAC_Rev	CCAACCGTGACGTGCTACGACACCCCGAGCCCCACCCTCCAGTACCTGTCAGGGGTGCCATGGCCCCTCTGGTGGAAGGTAGTATGAGAAAGGAAGAGTA	ssDNA for insert cloning
bos_taurus-HsaEX0034483-TGC4mutTAC_Fwd	GATGGGATAAGACGGTAGGCCCCCCACCCCCACCACCGCCGAGGCTCGTGGGAGCTGCAGCTGGGGCTCTAACCCTCCTTCTACTCTTCCTTTCCCATAC	ssDNA for insert cloning
bos_taurus-HsaEX0034483-TGC4mutTAC_Rev	CCAACCGTGACGTGCTACGAGCACCCCAGTTCCACCCTCCAGTACCTGTTAGGGGTGCCATGGCCCCTCTGGTGGTAGGTAGTATGGGAAAGGAAGAGTA	ssDNA for insert cloning
PUS7 all UGC mut	TaCTCTTTTGTaCTCTTTATaCTGTaCATTTGGACAG	Minigene mutagenesis
PUS7 UGC3 mut	TGCTCTTTTGTGCTCTTTATaCTGTGCATTTGGACAG	Minigene mutagenesis
PUS7 UGC4 mut	TGCTCTTTTGTGCTCTTTATGCTGTaCATTTGGACAG	Minigene mutagenesis
SNAP25 rem9 S	GCAACTGGTTGAAGAGGTAAGA	Minigene mutagenesis
SNAP25 rem9 AS	CGGGTGCTTTCCAGCGACTA	Minigene mutagenesis
SNAP25 rem18 S	CTGGTTGAAGAGGTAAGAAGTGAC	Minigene mutagenesis
SNAP25 rem18 AS	GCTTTCCAGCGACTAAGATTTAAA	Minigene mutagenesis
SNAP25 rem33 S	AGAGGTAAGAAGTGACAGTATTTT	Minigene mutagenesis
SNAP25 rem33 AS	AGCGACTAAGATTTAAAAAACAAACAAA	Minigene mutagenesis
PT1 Daam1 KpnI	AAAGGTACCGTCGACGACACTTGCTCAACAACAAACTGGAAGGAACAGTATGGA	cloning of DAAM1 minigene after amplification from gDNA
Int1 Daam1 XhoI AS	AAACTCGAGTTTACACCAATAGAGACAAGGTCTTA	cloning of DAAM1 minigene after amplification from gDNA
Int1 Daam1 XhoI S sh	AAACTCGAGACTATTTCCAGAAGAGACTGTTGAC	cloning of DAAM1 minigene after amplification from gDNA
PT2 Daam1 NotI	AAAGCGGCCGCAAGCTTGCATCGAATCAGTAGAATGTTTATTCAACATCAACAATACCTC	cloning of DAAM1 minigene after amplification from gDNA
Int2 Daam1 EcoRV AS	AAAGATATCGATGAGGGGGCTGAATTAAAGTAGTAC	cloning of DAAM1 minigene after amplification from gDNA
Int2 Daam1 EcoRV S	AAAGATATCGCACTTTGTTCTTCCAAATAATGCTTTTTCAAATGTGG	cloning of DAAM1 minigene after amplification from gDNA
Daam1 TGC mut Fwd	TCCCTCTCCCATGGCTGTAGGATTTCTTTGTGAACAGTAACTCC	Minigene mutagenesis
Daam1 TGC mut Rev	TGGAAAAGGCAAATCAGATATATGCAGTTCAGAAGTCACAGCAACAAA	Minigene mutagenesis
Daam1 CAGGTAAGT Fwd	caggtaatTGAGCTACTACCTAAAGCTTGCTTAAT	Minigene mutagenesis
Daam1 CAGGTAAGT Rev	CTTGGAGTTACTGTTCACAAAGA	Minigene mutagenesis
Daam1 CTGGTAAGT Fwd	ctggtaatTGAGCTACTACCTAAAGCTTGCTTAAT	Minigene mutagenesis
ASAP1 U1cons Fwd	gtaagtatAGAACATAGCAAAAACATCTGCCAG	Minigene mutagenesis
ASAP1 U1cons Rev	cagCCTAGACTTCAGTTGGAAGGCAG	Minigene mutagenesis
APBB1 U1cons Fwd	gtaagtatGCTGTGTATATTATATTGTTTTTGTT	Minigene mutagenesis
APBB1 U1cons Rev	cagTCCCTGGGATCCAGAATGCAG	Minigene mutagenesis
PUS7-HsaEX0051317-TGC4	GATGGGATAAGACGGTAGGCCATGCGATCATTTGCATGTTCACCTCTAAAGCACTTTAATATTATAAATTAAACATTACTCTTTTGTACTCTTTATATGCTACATTTGGACAGAGGTCAGAACTGCAGCAGGTAAGAGCATTTGGCATTTCATGTATCGTAGCACGTCACGGTTGG	ssDNA for insert cloning
PUS7-HsaEX0051317-rem-6	GATGGGATAAGACGGTAGGCCATGCGATCATTTGCATGTTCACCTCTAAAGCACTTTAATATTATAAATTAAACATTGCTCTTTTGTGCTCTTTATGCTGTGCATTTGGACAGAGGTCACAGCAGGTAAGAGCATTTGGCATTTCATGTATCGTAGCACGTCACGGTTGG	ssDNA for insert cloning
PUS7-HsaEX0051317-TGC4-rem-6	GATGGGATAAGACGGTAGGCCATGCGATCATTTGCATGTTCACCTCTAAAGCACTTTAATATTATAAATTAAACATTACTCTTTTGTACTCTTTATATGCTACATTTGGACAGAGGTCACAGCAGGTAAGAGCATTTGGCATTTCATGTATCGTAGCACGTCACGGTTGG	ssDNA for insert cloning
MEF2A-HsaEX0038690-WT	GATGGGATAAGACGGTAGGCAGTGTCCAAATATGTTTTTTCTAAAGAAATATTTTGTTTGTGAGTACCAACAGTCTTAGTAACTCTCTTATCCCTCTTATGTGCTGAGTACAGTCGGAGGAAGAGGAATTGGAGTTGGTGAGTGTGGGTTTCTGCTTGAAGGTCGTAGCACGTCACGGTTGG	ssDNA for insert cloning
MEF2A-HsaEX0038690-TGC4	GATGGGATAAGACGGTAGGCAGTGTCCAAATATGTTTTTTCTAAAGAAATATTTTGTTTGTGAGTACCAACAGTCTTAGTAACTCTCTTATCCCTCTTATGTACTTGCTACAGTCGGAGGAAGAGGAATTGGAGTTGGTGAGTGTGGGTTTCTGCTTGAAGGTCGTAGCACGTCACGGTTGG	ssDNA for insert cloning
MEF2A-HsaEX0038690-rem-9	GATGGGATAAGACGGTAGGCAGTGTCCAAATATGTTTTTTCTAAAGAAATATTTTGTTTGTGAGTACCAACAGTCTTAGTAACTCTCTTATCCCTCTTATGTGCTGAGTACAGTCGGAGGAGGAGTTGGTGAGTGTGGGTTTCTGCTTGAAGGTCGTAGCACGTCACGGTTGG	ssDNA for insert cloning
MEF2A-HsaEX0038690-TGC4-rem-9	GATGGGATAAGACGGTAGGCAGTGTCCAAATATGTTTTTTCTAAAGAAATATTTTGTTTGTGAGTACCAACAGTCTTAGTAACTCTCTTATCCCTCTTATGTACTTGCTACAGTCGGAGGAGGAGTTGGTGAGTGTGGGTTTCTGCTTGAAGGTCGTAGCACGTCACGGTTGG	ssDNA for insert cloning
PPP6R3-HsaEX0049811-WT	GATGGGATAAGACGGTAGGCTCGTGGACATATTATTCCCCCAAATTCCTCATTTCTAGGAGTATTCTGAAACTCTTGTACATTTCTTTTTCTGTTTTGCACACTGGGCTTCAGAGTGTTGAAATCCTATCGGTATGTACAGTGTTATGGGACCGTTTCGTAGCACGTCACGGTTGG	ssDNA for insert cloning
PPP6R3-HsaEX0049811-TGC4	GATGGGATAAGACGGTAGGCTCGTGGACATATTATTCCCCCAAATTCCTCATTTCTAGGAGTATTCTGAAACTCTTGTACATTTCTTTTTCTGTTTTACATGCTGGGCTTCAGAGTGTTGAAATCCTATCGGTATGTACAGTGTTATGGGACCGTTTCGTAGCACGTCACGGTTGG	ssDNA for insert cloning
PPP6R3-HsaEX0049811-rem-6	GATGGGATAAGACGGTAGGCTCGTGGACATATTATTCCCCCAAATTCCTCATTTCTAGGAGTATTCTGAAACTCTTGTACATTTCTTTTTCTGTTTTGCACACTGGGCTTCAGAGTGTTCTATCGGTATGTACAGTGTTATGGGACCGTTTCGTAGCACGTCACGGTTGG	ssDNA for insert cloning
PPP6R3-HsaEX0049811-TGC4-rem-6	GATGGGATAAGACGGTAGGCTCGTGGACATATTATTCCCCCAAATTCCTCATTTCTAGGAGTATTCTGAAACTCTTGTACATTTCTTTTTCTGTTTTACATGCTGGGCTTCAGAGTGTTCTATCGGTATGTACAGTGTTATGGGACCGTTTCGTAGCACGTCACGGTTGG	ssDNA for insert cloning
