## Supplementary Tables 1-21 for "Core splicing architecture and early spliceosomal recognition determine microexon sensitivity to SRRM3/4": Supplementary Table 18.xlsx

### Sheet: Sheet1
Supplementary Table 18:	Total number of reads per sample deposited to GEO (GSE276143)
SAMPLE	Total Number of reads
IV_T1_CTR_read1.fastq.gz	1569029
IV_T1_CTR_read2.fastq.gz	1569029
IV_T1_INP_A_read1.fastq.gz	1993331
IV_T1_INP_A_read2.fastq.gz	1993331
IV_T1_INP_B_read1.fastq.gz	1804992
IV_T1_INP_B_read2.fastq.gz	1804992
IV_T1_INP_C_read1.fastq.gz	1904505
IV_T1_INP_C_read2.fastq.gz	1904505
IV_T2_CTR_read1.fastq.gz	1558995
IV_T2_CTR_read2.fastq.gz	1558995
IV_T2_INP_A_read1.fastq.gz	1899179
IV_T2_INP_A_read2.fastq.gz	1899179
IV_T2_INP_B_read1.fastq.gz	2039071
IV_T2_INP_B_read2.fastq.gz	2039071
IV_T2_INP_C_read1.fastq.gz	2044513
IV_T2_INP_C_read2.fastq.gz	2044513
T0_GFP_A_read1.fastq.gz	7023786
T0_GFP_A_read2.fastq.gz	7023786
T0_GFP_B_read1.fastq.gz	6443900
T0_GFP_B_read2.fastq.gz	6443900
T0_GFP_C_read1.fastq.gz	6460603
T0_GFP_C_read2.fastq.gz	6460603
T0_GFP_D_read1.fastq.gz	6283900
T0_GFP_D_read2.fastq.gz	6283900
T0_GFP_E_read1.fastq.gz	5820781
T0_GFP_E_read2.fastq.gz	5820781
T0_GFP_F_read1.fastq.gz	6662316
T0_GFP_F_read2.fastq.gz	6662316
T0_HIGH_A_read1.fastq.gz	6545010
T0_HIGH_A_read2.fastq.gz	6545010
T0_HIGH_B_read1.fastq.gz	6818917
T0_HIGH_B_read2.fastq.gz	6818917
T0_HIGH_C_read1.fastq.gz	6491943
T0_HIGH_C_read2.fastq.gz	6491943
T0_HIGH_D_read1.fastq.gz	6964057
T0_HIGH_D_read2.fastq.gz	6964057
T0_HIGH_E_read1.fastq.gz	6086351
T0_HIGH_E_read2.fastq.gz	6086351
T0_HIGH_F_read1.fastq.gz	6671498
T0_HIGH_F_read2.fastq.gz	6671498
T0_INP_A_read1.fastq.gz	4784274
T0_INP_A_read2.fastq.gz	4784274
T0_INP_B_read1.fastq.gz	4560898
T0_INP_B_read2.fastq.gz	4560898
T0_INP_C_read1.fastq.gz	3752964
T0_INP_C_read2.fastq.gz	3752964
T0_LOW_A_read1.fastq.gz	6069022
T0_LOW_A_read2.fastq.gz	6069022
T0_LOW_B_read1.fastq.gz	6397003
T0_LOW_B_read2.fastq.gz	6397003
T0_LOW_C_read1.fastq.gz	5957772
T0_LOW_C_read2.fastq.gz	5957772
T0_LOW_D_read1.fastq.gz	6819739
T0_LOW_D_read2.fastq.gz	6819739
T0_LOW_E_read1.fastq.gz	6931079
T0_LOW_E_read2.fastq.gz	6931079
T0_LOW_F_read1.fastq.gz	6780984
T0_LOW_F_read2.fastq.gz	6780984
T0_MID_A_read1.fastq.gz	6050490
T0_MID_A_read2.fastq.gz	6050490
T0_MID_B_read1.fastq.gz	7315410
T0_MID_B_read2.fastq.gz	7315410
T0_MID_C_read1.fastq.gz	6466024
T0_MID_C_read2.fastq.gz	6466024
T0_MID_D_read1.fastq.gz	6559169
T0_MID_D_read2.fastq.gz	6559169
T0_MID_E_read1.fastq.gz	6807256
T0_MID_E_read2.fastq.gz	6807256
T0_MID_F_read1.fastq.gz	6499017
T0_MID_F_read2.fastq.gz	6499017
T1_GFP_read1.fastq.gz	39989770
T1_GFP_read2.fastq.gz	39989770
T1_HIGH_read1.fastq.gz	36798059
T1_HIGH_read2.fastq.gz	36798059
T1_INP_A_read1.fastq.gz	3372869
T1_INP_A_read2.fastq.gz	3372869
T1_INP_B_read1.fastq.gz	3183695
T1_INP_B_read2.fastq.gz	3183695
T1_INP_C_read1.fastq.gz	2886329
T1_INP_C_read2.fastq.gz	2886329
T1_LOW_read1.fastq.gz	38830553
T1_LOW_read2.fastq.gz	38830553
T1_MID_read1.fastq.gz	36333421
T1_MID_read2.fastq.gz	36333421
T2_GFP_read1.fastq.gz	37620092
T2_GFP_read2.fastq.gz	37620092
T2_HIGH_read1.fastq.gz	39130635
T2_HIGH_read2.fastq.gz	39130635
T2_INP_A_read1.fastq.gz	2363872
T2_INP_A_read2.fastq.gz	2363872
T2_INP_B_read1.fastq.gz	2759911
T2_INP_B_read2.fastq.gz	2759911
T2_INP_C_read1.fastq.gz	3235164
T2_INP_C_read2.fastq.gz	3235164
T2_LOW_read1.fastq.gz	39651163
T2_LOW_read2.fastq.gz	39651163
T2_MID_read1.fastq.gz	39070009
T2_MID_read2.fastq.gz	39070009
T3_GFP_read1.fastq.gz	35626367
T3_GFP_read2.fastq.gz	35626367
T3_HIGH_read1.fastq.gz	40479761
T3_HIGH_read2.fastq.gz	40479761
T3_INP_A_read1.fastq.gz	4772813
T3_INP_A_read2.fastq.gz	4772813
T3_INP_B_read1.fastq.gz	5996074
T3_INP_B_read2.fastq.gz	5996074
T3_INP_C_read1.fastq.gz	5601223
T3_INP_C_read2.fastq.gz	5601223
T3_LOW_read1.fastq.gz	30130060
T3_LOW_read2.fastq.gz	30130060
T3_MID_read1.fastq.gz	38271828
T3_MID_read2.fastq.gz	38271828
T4_GFP_read1.fastq.gz	41694842
T4_GFP_read2.fastq.gz	41694842
T4_HIGH_read1.fastq.gz	35735674
T4_HIGH_read2.fastq.gz	35735674
T4_INP_A_read1.fastq.gz	7008802
T4_INP_A_read2.fastq.gz	7008802
T4_INP_B_read1.fastq.gz	6460840
T4_INP_B_read2.fastq.gz	6460840
T4_INP_C_read1.fastq.gz	6395725
T4_INP_C_read2.fastq.gz	6395725
T4_LOW_read1.fastq.gz	33503173
T4_LOW_read2.fastq.gz	33503173
T4_MID_read1.fastq.gz	32739081
T4_MID_read2.fastq.gz	32739081
CL_HEK293_SRRM4_CONT_a_read1.fastq.gz	47058924
CL_HEK293_SRRM4_CONT_a_read2.fastq.gz	47058924
CL_HEK293_SRRM4_CONT_b_read1.fastq.gz	32682089
CL_HEK293_SRRM4_CONT_b_read2.fastq.gz	32682089
CL_HEK293_SRRM4_HIGH_a_read1.fastq.gz	50319410
CL_HEK293_SRRM4_HIGH_a_read2.fastq.gz	50319410
CL_HEK293_SRRM4_HIGH_b_read1.fastq.gz	28350270
CL_HEK293_SRRM4_HIGH_b_read2.fastq.gz	28350270
CL_HEK293_SRRM4_LOW_a_read1.fastq.gz	43516847
CL_HEK293_SRRM4_LOW_a_read2.fastq.gz	43516847
CL_HEK293_SRRM4_LOW_b_read1.fastq.gz	37451212
CL_HEK293_SRRM4_LOW_b_read2.fastq.gz	37451212
CL_HEK293_SRRM4_MID_a_read1.fastq.gz	45748432
CL_HEK293_SRRM4_MID_a_read2.fastq.gz	45748432
CL_HEK293_SRRM4_MID_b_read1.fastq.gz	33330209
CL_HEK293_SRRM4_MID_b_read2.fastq.gz	33330209
