## Supplementary Tables 1-21 for "Core splicing architecture and early spliceosomal recognition determine microexon sensitivity to SRRM3/4": Supplementary Table 20.xlsx

### Sheet: Sheet1
Supplementary Table 20:	PSI and standard deviation of the biological replicates for each individual minigene presented
Fig. 2d	Doxycycline (-/+) HEK 293 FLip IN SRRM4	PSI_replicate_1	PSI_replicate_2	PSI_replicate_3	PSI_replicate_4	PSI_replicate_5	PSI_average	STD
SNAP25 WT	-	98.5475	100	100	100	100	99.7095	0.649572
SNAP25 WT	+	99.251	100	100	100	100	99.8502	0.334974
SNAP25 REM 18	-	5.21677	7.63473	13.6064	4.5028	2.87339	6.76683	4.1899
SNAP25 REM 18	+	18.7311	37.7347	37.9359	39.1589	40.4366	34.7994	9.04748
EPSL15 WT	-	98.2529	100	100	100	100	99.6506	0.781321
EPSL15 WT	+	99.0045	100	100	100	100	99.8009	0.445214
EPSL15 REM 27	-	38.0525	43.7761	42.5355	23.9163	40.8675	37.8296	8.06792
EPSL15 REM 27	+	48.6941	54.4992	51.4822	52.0508	56.4254	52.6303	2.95985
EXOC7 WT	-	46.3942	57.1678	54.5214	52.4871	49.3725	51.9886	4.23168
EXOC7 WT	+	71.8831	80.243	81.0884	84.0991	85.4993	80.5626	5.3054
EXOC7 REM 15	-	4.2309	5.60215	6.78305	4.68614	4.05136	5.07072	1.12991
EXOC7 REM 15	+	52.9801	61.8795	61.2821	60.7426	67.0078	60.7784	5.0271
Fig. 2e	Transient expression in HEK 293	PSI_replicate_1	PSI_replicate_2	PSI_replicate_3	PSI_replicate_4	PSI_replicate_5	PSI_average	STD
ARHGAP23 WT	Control	97.4558	98.5522	93.9361	98.5444	97.3431	97.1663	1.89535
ARHGAP23 WT	SRRM4	97.7755	98.6103	96.2008	98.8538	98.29	97.9461	1.05576
ARHGAP23 REM 15	Control	31.9185	32.7719	25.1038	33.4059	32.2094	31.0819	3.38989
ARHGAP23 REM 15	SRRM4	49.2616	48.7844	54.8106	66.1462	63.9709	56.5947	8.11786
Fig. 4b	Transient expression in HEK 293	PSI_replicate_1	PSI_replicate_2	PSI_replicate_3	PSI_average	STD
DAAM1 WT	Control	0	0	0	0	0
DAAM1 WT	SRRM4 Human	74.6175	78.4232	76.3428	76.4612	1.90561
DAAM1 WT	SRRM234 Amphioxus	86.3489	86.603	88.3599	87.1039	1.09508
DAAM1 UGC	Control	1.51273	0.331967	2.09283	1.31251	0.897345
DAAM1 UGC	SRRM4 Human	9.37228	10.6863	17.5009	12.5199	4.36349
DAAM1 UGC	SRRM234 Amphioxus	57.4588	67.4921	66.6292	63.8601	5.5604
		PSI_replicate_1	PSI_replicate_2	PSI_replicate_3	PSI_average	STD
KIF1C WT	Control	0	0	0	0	0
KIF1C WT	SRRM4 Human	13.9429	7.25194	19.0807	13.4252	5.93137
KIF1C WT	SRRM234 Amphioxus	48.3121	35.9672	57.8576	47.379	10.975
KIF1C Erinaceus WT	Control	0	0	0	0	0
KIF1C Erinaceus WT	SRRM4 Human	58.5828	45.4267	66.18	56.7298	10.5
KIF1C Erinaceus WT	SRRM234 Amphioxus	68.7425	57.4457	79.4089	68.5324	10.9831
KIF1C Erinaceus UGC4	Control	0	0	0	0	0
KIF1C Erinaceus UGC4	SRRM4 Human	0	0	0	0	0
KIF1C Erinaceus UGC4	SRRM234 Amphioxus	0.467187	0	0	0.155729	0.269731
KIF1C Bos taurus WT	Control	0.771338	0	0	0.257113	0.445332
KIF1C Bos taurus WT	SRRM4 Human	45.3974	32.2447	51.9321	43.1914	10.0274
KIF1C Bos taurus WT	SRRM234 Amphioxus	59.8516	40.9794	63.1171	54.6493	11.9506
KIF1C Bos taurus UGC3	Control	0	0	0	0	0
KIF1C Bos taurus UGC3	SRRM4 Human	0	0	0	0	0
KIF1C Bos taurus UGC3	SRRM234 Amphioxus	0.510172	0	0	0.170057	0.294548
		PSI_replicate_1	PSI_replicate_2	PSI_replicate_3	PSI_average	STD
PUS7 WT	Control	0	0	0	0	0
PUS7 WT	SRRM4 Human	90.3977	85.0531	93.9448	89.7986	4.47603
PUS7 WT	SRRM234 Amphioxus	89.4511	84.7064	90.8399	88.3325	3.21614
PUS7 UGC4 (mutation UGC1,2,3,4)	Control	0.266446	0	0	0.0888152	0.153832
PUS7 UGC4 (mutation UGC1,2,3,4)	SRRM4 Human	27.8119	23.6024	23.18	24.8648	2.561
PUS7 UGC4 (mutation UGC1,2,3,4)	SRRM234 Amphioxus	70.9761	63.5843	76.4573	70.3392	6.46008
PUS7 UGC3 (mutation UGC12,3,4)	Control	0	0	0	0	0
PUS7 UGC3 (mutation UGC12,3,4)	SRRM4 Human	33.3555	21.0058	20.3621	24.9078	7.32302
PUS7 UGC3 (mutation UGC12,3,4)	SRRM234 Amphioxus	77.8566	63.887	76.2678	72.6705	7.64807
Fig. 6e	Transient expression in HEK 293	PSI_replicate_1	PSI_replicate_2	PSI_replicate_3	PSI_replicate_4	PSI_average	STD
ITSN1 WT	Control	14.4635	20.09	22.4878	25.9934	20.7587	4.8466
ITSN1 WT	SRRM4	80.1308	98.7207	98.4519	93.2783	92.6454	8.71093
ITSN1 5'ss MUT	Control	0.921335	0	0	0	0.230334	0.460667
ITSN1 5'ss MUT	SRRM4	0	0	0	0	0	0
		PSI_replicate_1	PSI_replicate_2	PSI_replicate_3	PSI_replicate_4	PSI_replicate_5	PSI_average	STD
NRBP1 WT	Control	0	0	0	0	0	0	0
NRBP1 WT	SRRM4	5.21034	6.70235	7.4499	5.6395	15.1364	8.02769	4.07015
NRBP1 U1cons	Control	2.5751	0	0	0	3.42547	1.20011	1.6706
NRBP1 U1cons	SRRM4	88.7229	83.6388	73.1478	99.2859	99.265	88.8121	11.0805
		PSI_replicate_1	PSI_replicate_2	PSI_replicate_3	PSI_replicate_4	PSI_replicate_5	PSI_replicate_6	PSI_average	STD
PLS3 WT	Control	4.72508	7.22253	0	0	1.32141	0	2.2115	3.06245
PLS3 WT	SRRM4	31.2712	44.2785	29.7084	29.7084	27.5818	38.5836	33.522	6.49248
PLS3 U1cons	Control	9.33957	11.6985	7.78286	5.64548	5.41267	7.32574	7.86747	2.371
PLS3 U1cons	SRRM4	83.8258	94.0668	75.8234	77.4617	97.4573	91.0897	86.6208	8.95688
Supplementary Fig. 2j	Transient expression in HEK 293	PSI_replicate_1	PSI_replicate_2	PSI_replicate_3	PSI_replicate_4	PSI_replicate_5	PSI_average	STD
SNAP25 WT	Control	100	93.7336	NA	100	100	98.4334	3.13322
SNAP25 WT	SRRM4	100	96.8533	82.4339	100	100	95.8574	7.62671
SNAP25 REM 9	Control	NA	82.6437	88.5763	NA	96.0139	89.0779	6.69922
SNAP25 REM 9	SRRM4	NA	94.1994	86.299	NA	99.407	93.3018	6.59993
SNAP25 REM 11	Control	NA	83.966	87.4439	86.073	92.2209	87.426	3.50211
SNAP25 REM 11	SRRM4	NA	96.4455	88.943	91.7814	98.0233	93.7983	4.1833
SNAP25 REM 18	Control	4.55943	3.5101	2.57225	NA	1.53211	3.04348	1.29385
SNAP25 REM 18	SRRM4	33.9488	37.5771	32.8448	NA	30.7384	33.7773	2.86193
SNAP25 REM 33	Control	0	0	0	0	0	0	0
SNAP25 REM 33	SRRM4	0	0	0	0	0	0	0
Supplementary Fig. 4c	Transient expression in HEK 293	PSI_replicate_1	PSI_replicate_2	PSI_replicate_3	PSI_replicate_4	PSI_average	STD
PUS7-HsaEX0051317-WT	Control	0	0	0		0	0
PUS7-HsaEX0051317-WT	SRRM4	92.7	89.7	80.2		87.5333	6.52559
PUS7-HsaEX0051317-TGC4	Control	0	0	0		0	0
PUS7-HsaEX0051317-TGC4	SRRM4	95	88	93.1		92.0333	3.61985
PUS7-HsaEX0051317-rem-6	Control	0	0	0		0	0
PUS7-HsaEX0051317-rem-6	SRRM4	83.1	71.3	70.7		75.0333	6.99238
PUS7-HsaEX0051317-TGC4-rem-6	Control	0	0	0		0	0
PUS7-HsaEX0051317-TGC4-rem-6	SRRM4	96.3	89.9	91.5		92.5667	3.33067
MEF2A-HsaEX0038690-WT	Control	0	0	0	0	0	0
MEF2A-HsaEX0038690-WT	SRRM4	34.5	33.8	34.9	32.8	34	0.920145
MEF2A-HsaEX0038690-TGC4	Control	1.5	0.8	4.7	2	2.25	1.70587
MEF2A-HsaEX0038690-TGC4	SRRM4	63.7	78.1	75.5	69.7	71.75	6.41327
MEF2A-HsaEX0038690-rem-9	Control	0	0	0	0	0	0
MEF2A-HsaEX0038690-rem-9	SRRM4	0	0	0	0	0	0
MEF2A-HsaEX0038690-TGC4-rem-9	Control	0		0	0	0	0
MEF2A-HsaEX0038690-TGC4-rem-9	SRRM4	46.3		61.3	54.7	54.1	7.51798
PPP6R3-HsaEX0049811-WT	Control	0	0	0		0	0
PPP6R3-HsaEX0049811-WT	SRRM4	18.4	20.9	11.7		17	4.7571
PPP6R3-HsaEX0049811-TGC4	Control	0	0	0		0	0
PPP6R3-HsaEX0049811-TGC4	SRRM4	30.5	38.1	33.1		33.9	3.86264
PPP6R3-HsaEX0049811-rem-6	Control	0	0	0		0	0
PPP6R3-HsaEX0049811-rem-6	SRRM4	1.3	2.8	1.5		1.86667	0.814453
PPP6R3-HsaEX0049811-TGC4-rem-6	Control	0	0	0		0	0
PPP6R3-HsaEX0049811-TGC4-rem-6	SRRM4	7.9	7.4	8.5		7.93333	0.550757
Supplementary Fig. 6f	Transient expression in HEK 293	PSI_replicate_1	PSI_replicate_2	PSI_replicate_3	PSI_average	STD
DAAM1 WT	Control	0	0	3.04802	1.01601	1.75978
DAAM1 WT	SRRM4	81.7489	77.2255	69.5109	76.1618	6.18796
DAAM1 5'ss mut CAG|GTAATT	Control	3.10488	0	1.31708	1.47398	1.55837
DAAM1 5'ss mut CAG|GTAATT	SRRM4	31.1738	17.1169	15.2045	21.1651	8.72038
DAAM1 5'ss mut CTG|GTAATT	Control	5.03141	0	2.93367	2.65502	2.52725
DAAM1 5'ss mut CTG|GTAATT	SRRM4	6.53466	1.91211	6.90052	5.11576	2.78047
		PSI_replicate_1	PSI_replicate_2	PSI_replicate_3	PSI_average	STD
apbb1 WT	Control	0	0	0	0	0
abpp1 WT	SRRM4	47.8741	74.4825	70.4228	64.2598	14.3349
apbb1 5'ss mut	Control	0	0	0	0	0
apbb1 5'ss mut	SRRM4	97.3325	98.3067	99.1796	98.2729	0.924013
		PSI_replicate_1	PSI_replicate_2	PSI_replicate_3	PSI_replicate_4	PSI_average	STD
asap1 WT	Control	0	0	0	0	0	0
asap1 WT	SRRM4	11.7101	20.1761	24.187	9.78087	16.4635	6.84807
asap1 5'ss mut	Control	0	0	0	0	0	0
asap1 5'ss mut	SRRM4	95.0391	99.2614	99.9006	95.4327	97.4085	2.52731
